# Rubisco is evolving for improved catalytic efficiency and CO_2_ assimilation in plants

**DOI:** 10.1101/2022.07.06.498985

**Authors:** Jacques W. Bouvier, David M. Emms, Steven Kelly

## Abstract

Rubisco is the primary entry point for carbon into the biosphere. However, rubisco is widely regarded as inefficient leading many to question whether the enzyme can adapt to become a better catalyst. Through a phylogenetic investigation of the molecular and kinetic evolution of Form I rubisco we demonstrate that rubisco is not stagnant. Instead, we demonstrate *rbcL* is among the 1% of slowest evolving genes and enzymes on Earth, accumulating one nucleotide substitution every 0.9 million years and one amino acid mutation every 7.2 million years. Despite this, we demonstrate that rubisco catalysis is continuing to evolve toward improved CO_2_/O_2_ specificity, carboxylase turnover, and carboxylation efficiency. Consistent with this kinetic adaptation, we reveal that increased rubisco evolution leads to a concomitant improvement in leaf-level CO_2_ assimilation. Thus, rubisco is continually evolving toward improved catalytic efficiency and CO_2_ assimilation in plants.
