## Supplemental File 7 for "Rubisco is evolving for improved catalytic efficiency and CO_2_ assimilation in plants"

### Sheet: Molecular_Kinetic_Dataset_C3
* Columns A:B include data on the extent of evolution which has occurred in the RbcL sequence of each species, as generated in the analysis in this study
* Columns C:AE include kinetic trait data for the rubisco of each species, as downloaded from Bouvier, J.W., Emms, D.M., Rhodes, T., Bolton, J.S., Brasnett, A., Eddershaw, A., Nielsen, J.R., Unitt, A., Whitney, S.M. and Kelly, S., 2021. Rubisco adaptation is more limited by phylogenetic constraint than by catalytic trade-off. Molecular Biology and Evolution, 38(7), 2880-2896
species_Name_Bouvier	Total_rbcL_BranchLength_Nucleotide	Total_RbcL_BranchLength_Protein	species_Name_Flamholz	species_Identifier_Bouvier	median_Value?	Notes	Photosynthesis	Taxonomy	Kinetic_temp_C	Kinetic_pH	S_corrected	KCair	KC	vC	KO	KRuBP	vC_div_KC	KC_div_KO	logS_corrected	logKCair	logKC	logvC	logKO	logKRuBP	logvC_div_KC	logKC_div_KO	pmid_or_doi	citation_1	citation_2	citation_3	citation_4
Aegilops_biuncialis	0.151978	0.0342726	Aegilops biuncialis	Aegilops biuncialis	0	biuncialis_prins	C3 plants	Monocot	25	8.2	84.7	25.8077	16.8	3.2	470	NA	0.190476	0.0357447	4.43912	3.25067	2.82138	1.16315	6.15273	NA	-1.65823	-3.33135	26798025	Prins, A., Orr, D. J., Andralojc, P. J., Reynolds, M. P., Carmo-Silva, E., and Parry, M. A. J. (2016). Rubisco catalytic properties of wild and domesticated relatives provide scope for improving wheat photosynthesis. J. Exp. Bot. 67, 1827‚Äì1838.
Aegilops_comosa	0.151978	0.0342726	Aegilops comosa	Aegilops comosa	0	comosa_prins	C3 plants	Monocot	25	8.2	93.3	22.95	13.5	2.86	360	NA	0.211852	0.0375	4.53582	3.13332	2.60269	1.05082	5.8861	NA	-1.55187	-3.28341	26798025	Prins, A., Orr, D. J., Andralojc, P. J., Reynolds, M. P., Carmo-Silva, E., and Parry, M. A. J. (2016). Rubisco catalytic properties of wild and domesticated relatives provide scope for improving wheat photosynthesis. J. Exp. Bot. 67, 1827‚Äì1838.
Aegilops_cylindrica	0.151978	0.0342726	Aegilops cylindrica	Aegilops cylindrica	0	cylindrica_prins	C3 plants	Monocot	25	8.2	95.9	21.355	13.7	3.68	451	NA	0.268613	0.0303769	4.56331	3.06129	2.6174	1.30291	6.11147	NA	-1.31448	-3.49407	26798025	Prins, A., Orr, D. J., Andralojc, P. J., Reynolds, M. P., Carmo-Silva, E., and Parry, M. A. J. (2016). Rubisco catalytic properties of wild and domesticated relatives provide scope for improving wheat photosynthesis. J. Exp. Bot. 67, 1827‚Äì1838.
Aegilops_juvenalis	0.153463	0.0342726	Aegilops juvenalis	Aegilops juvenalis	0	juvenalis_prins	C3 plants	Monocot	25	8.2	79.6	31.1512	20.6	3.25	492	NA	0.157767	0.0418699	4.37701	3.43885	3.02529	1.17865	6.19848	NA	-1.84664	-3.17319	26798025	Prins, A., Orr, D. J., Andralojc, P. J., Reynolds, M. P., Carmo-Silva, E., and Parry, M. A. J. (2016). Rubisco catalytic properties of wild and domesticated relatives provide scope for improving wheat photosynthesis. J. Exp. Bot. 67, 1827‚Äì1838.
Aegilops_speltoides	0.154191	0.039187	Aegilops speltoides	Aegilops speltoides	0	speltoides_prins	C3 plants	Monocot	25	8.2	89.8	25.802	16.5	3.24	447	NA	0.196364	0.0369128	4.49758	3.25045	2.80336	1.17557	6.10256	NA	-1.62779	-3.2992	26798025	Prins, A., Orr, D. J., Andralojc, P. J., Reynolds, M. P., Carmo-Silva, E., and Parry, M. A. J. (2016). Rubisco catalytic properties of wild and domesticated relatives provide scope for improving wheat photosynthesis. J. Exp. Bot. 67, 1827‚Äì1838.
Aegilops_tauschii	0.151978	0.0342726	Aegilops tauschii	Aegilops tauschii	0	tauschii_prins	C3 plants	Monocot	25	8.2	94.2	22.4855	14.9	2.86	495	NA	0.191946	0.030101	4.54542	3.11287	2.70136	1.05082	6.20456	NA	-1.65054	-3.5032	26798025	Prins, A., Orr, D. J., Andralojc, P. J., Reynolds, M. P., Carmo-Silva, E., and Parry, M. A. J. (2016). Rubisco catalytic properties of wild and domesticated relatives provide scope for improving wheat photosynthesis. J. Exp. Bot. 67, 1827‚Äì1838.
Aegilops_triuncialis	0.151978	0.0342726	Aegilops triuncialis	Aegilops triuncialis	0	triuncialis_prins	C3 plants	Monocot	25	8.2	90.6	21.2884	12.8	2.62	380	NA	0.204687	0.0336842	4.50645	3.05816	2.54945	0.963174	5.94017	NA	-1.58627	-3.39073	26798025	Prins, A., Orr, D. J., Andralojc, P. J., Reynolds, M. P., Carmo-Silva, E., and Parry, M. A. J. (2016). Rubisco catalytic properties of wild and domesticated relatives provide scope for improving wheat photosynthesis. J. Exp. Bot. 67, 1827‚Äì1838.
Aegilops_uniaristata	0.151978	0.0342726	Aegilops uniaristata	Aegilops uniaristata	0	uniaristata_prins	C3 plants	Monocot	25	8.2	89.8	21.528	13.8	2.7	450	NA	0.195652	0.0306667	4.49758	3.06935	2.62467	0.993252	6.10925	NA	-1.63142	-3.48458	26798025	Prins, A., Orr, D. J., Andralojc, P. J., Reynolds, M. P., Carmo-Silva, E., and Parry, M. A. J. (2016). Rubisco catalytic properties of wild and domesticated relatives provide scope for improving wheat photosynthesis. J. Exp. Bot. 67, 1827‚Äì1838.
Aegilops_vavilovii	0.153463	0.0342726	Aegilops vavilovii	Aegilops vavilovii	0	vavilovii_prins	C3 plants	Monocot	25	8.2	95.9	22.5331	13.3	3.32	363	NA	0.249624	0.0366391	4.56331	3.11498	2.58776	1.19996	5.8944	NA	-1.3878	-3.30664	26798025	Prins, A., Orr, D. J., Andralojc, P. J., Reynolds, M. P., Carmo-Silva, E., and Parry, M. A. J. (2016). Rubisco catalytic properties of wild and domesticated relatives provide scope for improving wheat photosynthesis. J. Exp. Bot. 67, 1827‚Äì1838.
Agriophyllum_squarrosum	0.0895878	0.0735664	Agriophyllum squarrosum	Agriophyllum squarrosum	0	squarrosum_S_orr	C3 plants	Dicot	25	8.2	79.8	26.8478	15.4	2.8	339	NA	0.181818	0.0454277	4.37952	3.29018	2.73437	1.02962	5.826	NA	-1.70475	-3.09163	27342312	Orr, D. J., Alc√¢ntara, A., Kapralov, M. V., Andralojc, P. J., Carmo-Silva, E., and Parry, M. A. J. (2016). Surveying Rubisco Diversity and Temperature Response to Improve Crop Photosynthetic Efficiency. Plant Physiol. 172, 707‚Äì717.
Agrostis_scabra	0.158732	0.0324828	Agrostis scabra	Agrostis scabra	0	scabra_S_orr	C3 plants	Monocot	25	8.2	87.6	30.49	22	3.6	653	NA	0.163636	0.0336907	4.47278	3.4174	3.09104	1.28093	6.48158	NA	-1.81011	-3.39053	27342312	Orr, D. J., Alc√¢ntara, A., Kapralov, M. V., Andralojc, P. J., Carmo-Silva, E., and Parry, M. A. J. (2016). Surveying Rubisco Diversity and Temperature Response to Improve Crop Photosynthetic Efficiency. Plant Physiol. 172, 707‚Äì717.
Agrostis_stolonifera	0.163983	0.0374099	Agrostis stolonifera	Agrostis stolonifera	0	stolonifera_S_orr	C3 plants	Monocot	25	8.2	89.3	33.2496	25.3	5.2	802	NA	0.205534	0.0315461	4.492	3.50404	3.2308	1.64866	6.68711	NA	-1.58215	-3.4563	27342312	Orr, D. J., Alc√¢ntara, A., Kapralov, M. V., Andralojc, P. J., Carmo-Silva, E., and Parry, M. A. J. (2016). Surveying Rubisco Diversity and Temperature Response to Improve Crop Photosynthetic Efficiency. Plant Physiol. 172, 707‚Äì717.
Amphicarpaea_bracteata	0.0991538	0.0703325	Amphicarpaea bracteata	Amphicarpaea bracteata	0	bracteata_S_orr	C3 plants	Dicot	25	8.2	82.9	39.5455	29	4	693	NA	0.137931	0.041847	4.41764	3.67745	3.3673	1.38629	6.54103	NA	-1.981	-3.17373	27342312	Orr, D. J., Alc√¢ntara, A., Kapralov, M. V., Andralojc, P. J., Carmo-Silva, E., and Parry, M. A. J. (2016). Surveying Rubisco Diversity and Temperature Response to Improve Crop Photosynthetic Efficiency. Plant Physiol. 172, 707‚Äì717.
Arctagrostis_latifolia	0.159065	0.0450872	Arctagrostis latifolia	Arctagrostis latifolia	0	latifolia_S_orr	C3 plants	Monocot	25	8.2	89.3	31.6479	21	5.8	497	NA	0.27619	0.0422535	4.492	3.45467	3.04452	1.75786	6.20859	NA	-1.28666	-3.16407	27342312	Orr, D. J., Alc√¢ntara, A., Kapralov, M. V., Andralojc, P. J., Carmo-Silva, E., and Parry, M. A. J. (2016). Surveying Rubisco Diversity and Temperature Response to Improve Crop Photosynthetic Efficiency. Plant Physiol. 172, 707‚Äì717.
Artemisia_myriantha	0.101796	0.0670797	Artemisia myriantha	Artemisia myriantha	0	myriantha_S_orr	C3 plants	Dicot	25	8.2	93.5	34.2825	26.4	3.1	844	NA	0.117424	0.0312796	4.53796	3.53463	3.27336	1.1314	6.73815	NA	-2.14196	-3.46479	27342312	Orr, D. J., Alc√¢ntara, A., Kapralov, M. V., Andralojc, P. J., Carmo-Silva, E., and Parry, M. A. J. (2016). Surveying Rubisco Diversity and Temperature Response to Improve Crop Photosynthetic Efficiency. Plant Physiol. 172, 707‚Äì717.
Artemisia_vulgaris	0.0996067	0.0646313	Artemisia vulgaris	Artemisia vulgaris	0	atermisia_vulgaris_L_S_orr	C3 plants	Dicot	25	8.2	89.3	44.7415	31.9	3.9	626	NA	0.122257	0.0509585	4.492	3.8009	3.46261	1.36098	6.43935	NA	-2.10163	-2.97674	27342312	Orr, D. J., Alc√¢ntara, A., Kapralov, M. V., Andralojc, P. J., Carmo-Silva, E., and Parry, M. A. J. (2016). Surveying Rubisco Diversity and Temperature Response to Improve Crop Photosynthetic Efficiency. Plant Physiol. 172, 707‚Äì717.
Beta_vulgaris	0.0876641	0.0809931	Beta vulgarisssp.vulgaris	Beta vulgarisssp.vulgaris	0	vulgaris_vulgaris_S_orr	C3 plants	Dicot	25	8.2	83.1	27.6833	17	3.8	401	NA	0.223529	0.042394	4.42004	3.32083	2.83321	1.335	5.99396	NA	-1.49821	-3.16075	27342312	Orr, D. J., Alc√¢ntara, A., Kapralov, M. V., Andralojc, P. J., Carmo-Silva, E., and Parry, M. A. J. (2016). Surveying Rubisco Diversity and Temperature Response to Improve Crop Photosynthetic Efficiency. Plant Physiol. 172, 707‚Äì717.
Blitum_petiolare	0.102283	0.0708119	Chenopodium petiolare	Chenopodium petiolare	0	petiolare_S_orr	C3 plants	Dicot	25	8.2	83.7	36.5528	25.6	4.4	589	NA	0.171875	0.0434635	4.42724	3.59876	3.24259	1.4816	6.37843	NA	-1.76099	-3.13583	27342312	Orr, D. J., Alc√¢ntara, A., Kapralov, M. V., Andralojc, P. J., Carmo-Silva, E., and Parry, M. A. J. (2016). Surveying Rubisco Diversity and Temperature Response to Improve Crop Photosynthetic Efficiency. Plant Physiol. 172, 707‚Äì717.
Brachypodium_distachyon	0.16455	0.0546101	Brachypodium distachyon	Brachypodium distachyon	0	distachyon_prins	C3 plants	Monocot	25	8.2	97.7	19.4727	11.9	2.05	396	NA	0.172269	0.0300505	4.5819	2.96901	2.47654	0.71784	5.98141	NA	-1.7587	-3.50488	26798025	Prins, A., Orr, D. J., Andralojc, P. J., Reynolds, M. P., Carmo-Silva, E., and Parry, M. A. J. (2016). Rubisco catalytic properties of wild and domesticated relatives provide scope for improving wheat photosynthesis. J. Exp. Bot. 67, 1827‚Äì1838.
Bromus_anomalus	0.160259	0.0293191	Bromus anomalus	Bromus anomalus	0	anomalus_S_orr	C3 plants	Monocot	25	8.2	85.9	25.5211	16.9	2.9	494	NA	0.171598	0.0342105	4.45318	3.2395	2.82731	1.06471	6.20254	NA	-1.7626	-3.37522	27342312	Orr, D. J., Alc√¢ntara, A., Kapralov, M. V., Andralojc, P. J., Carmo-Silva, E., and Parry, M. A. J. (2016). Surveying Rubisco Diversity and Temperature Response to Improve Crop Photosynthetic Efficiency. Plant Physiol. 172, 707‚Äì717.
Calamagrostis_arundinacea	0.16022	0.0399824	Calamagrostis arundinacea	Calamagrostis arundinacea	0	arundinacea_S_orr	C3 plants	Monocot	25	8.2	88.4	32.0166	22.7	4.1	614	NA	0.180617	0.0369707	4.48187	3.46625	3.12236	1.41099	6.41999	NA	-1.71138	-3.29763	27342312	Orr, D. J., Alc√¢ntara, A., Kapralov, M. V., Andralojc, P. J., Carmo-Silva, E., and Parry, M. A. J. (2016). Surveying Rubisco Diversity and Temperature Response to Improve Crop Photosynthetic Efficiency. Plant Physiol. 172, 707‚Äì717.
Calamagrostis_canescens	0.158736	0.0349471	Calamagrostis canescens	Calamagrostis canescens	0	cal_canescens_S_orr	C3 plants	Monocot	25	8.2	83.7	21.6485	15.2	2.5	594	NA	0.164474	0.0255892	4.42724	3.07494	2.7213	0.916291	6.38688	NA	-1.805	-3.66558	27342312	Orr, D. J., Alc√¢ntara, A., Kapralov, M. V., Andralojc, P. J., Carmo-Silva, E., and Parry, M. A. J. (2016). Surveying Rubisco Diversity and Temperature Response to Improve Crop Photosynthetic Efficiency. Plant Physiol. 172, 707‚Äì717.
Calamagrostis_foliosa	0.159488	0.0324828	Calamagrostis foliosa	Calamagrostis foliosa	0	foliosa_S_orr	C3 plants	Monocot	25	8.2	89.3	36.86	20.9	3.5	330	NA	0.167464	0.0633333	4.492	3.60713	3.03975	1.25276	5.79909	NA	-1.78699	-2.75934	27342312	Orr, D. J., Alc√¢ntara, A., Kapralov, M. V., Andralojc, P. J., Carmo-Silva, E., and Parry, M. A. J. (2016). Surveying Rubisco Diversity and Temperature Response to Improve Crop Photosynthetic Efficiency. Plant Physiol. 172, 707‚Äì717.
Calamagrostis_nutkaensis	0.158736	0.0349471	Calamagrostis nutkaensis	Calamagrostis nutkaensis	0	nutkaensis_S_orr	C3 plants	Monocot	25	8.2	92.7	28.528	20.1	3.1	601	NA	0.154229	0.0334443	4.52937	3.35088	3.00072	1.1314	6.39859	NA	-1.86932	-3.39788	27342312	Orr, D. J., Alc√¢ntara, A., Kapralov, M. V., Andralojc, P. J., Carmo-Silva, E., and Parry, M. A. J. (2016). Surveying Rubisco Diversity and Temperature Response to Improve Crop Photosynthetic Efficiency. Plant Physiol. 172, 707‚Äì717.
Calamagrostis_stricta_subsp._inexpansa	0.159469	0.0374702	Calamagrostis inexpansa	Calamagrostis inexpansa	0	inexpansa_S_orr	C3 plants	Monocot	25	8.2	94.4	26.5921	18.8	3.3	608	NA	0.175532	0.0309211	4.54754	3.28061	2.93386	1.19392	6.41017	NA	-1.73993	-3.47632	27342312	Orr, D. J., Alc√¢ntara, A., Kapralov, M. V., Andralojc, P. J., Carmo-Silva, E., and Parry, M. A. J. (2016). Surveying Rubisco Diversity and Temperature Response to Improve Crop Photosynthetic Efficiency. Plant Physiol. 172, 707‚Äì717.
Chenopodiastrum_murale	0.0915333	0.0684102	Chenopodium murale	Chenopodium murale	0	murale_S_orr	C3 plants	Dicot	25	8.2	92.7	40.7424	23.8	4.4	354	NA	0.184874	0.0672316	4.52937	3.70727	3.16969	1.4816	5.8693	NA	-1.68808	-2.69961	27342312	Orr, D. J., Alc√¢ntara, A., Kapralov, M. V., Andralojc, P. J., Carmo-Silva, E., and Parry, M. A. J. (2016). Surveying Rubisco Diversity and Temperature Response to Improve Crop Photosynthetic Efficiency. Plant Physiol. 172, 707‚Äì717.
Chenopodium_album	0.10303	0.0708119	Chenopodium alba	Chenopodium alba	0	alba_kubien	C3 plants	Dicot	25	8	78.7	18.001	11.2	2.91	415	10.9	0.259821	0.026988	4.36564	2.89043	2.41591	1.06815	6.02828	2.38876	-1.34776	-3.61236	18227079	Kubien, D. S., Whitney, S. M., Moore, P. V., and Jesson, L. K. (2008). The biochemistry of Rubisco in Flaveria. J. Exp. Bot. 59, 1767‚Äì1777.
Citrullus_ecirrhosus	0.0826416	0.046498	Citrullus ecirrhosus	Citrullus ecirrhosus	0	ecirrhosus_S_orr	C3 plants	Dicot	25	8.2	84.9	27.6551	18.9	3.1	544	NA	0.164021	0.0347426	4.44147	3.31981	2.93916	1.1314	6.29895	NA	-1.80776	-3.35979	27342312	Orr, D. J., Alc√¢ntara, A., Kapralov, M. V., Andralojc, P. J., Carmo-Silva, E., and Parry, M. A. J. (2016). Surveying Rubisco Diversity and Temperature Response to Improve Crop Photosynthetic Efficiency. Plant Physiol. 172, 707‚Äì717.
Citrullus_lanatus	0.0826416	0.046498	Citrullus lanatus var. lanatus	Citrullus lanatus var. lanatus	0	lanatus_var_lanatus_S_orr	C3 plants	Dicot	25	8.2	91	28.9859	19.4	2.5	510	NA	0.128866	0.0380392	4.51086	3.36681	2.96527	0.916291	6.23441	NA	-2.04898	-3.26914	27342312	Orr, D. J., Alc√¢ntara, A., Kapralov, M. V., Andralojc, P. J., Carmo-Silva, E., and Parry, M. A. J. (2016). Surveying Rubisco Diversity and Temperature Response to Improve Crop Photosynthetic Efficiency. Plant Physiol. 172, 707‚Äì717.
Deschampsia_danthonioides	0.156614	0.033805	Deschampsia danthonioides	Deschampsia danthonioides	0	danthonioides_S_orr	C3 plants	Monocot	25	8.2	91.8	31.989	22.3	4.5	580	NA	0.201794	0.0384483	4.51961	3.46539	3.10459	1.50408	6.36303	NA	-1.60051	-3.25844	27342312	Orr, D. J., Alc√¢ntara, A., Kapralov, M. V., Andralojc, P. J., Carmo-Silva, E., and Parry, M. A. J. (2016). Surveying Rubisco Diversity and Temperature Response to Improve Crop Photosynthetic Efficiency. Plant Physiol. 172, 707‚Äì717.
Desmodium_cinereum	0.107724	0.0545429	Desmodium cinereum	Desmodium cinereum	0	cinereum_S_orr	C3 plants	Dicot	25	8.2	82.9	20.804	12.8	3	403	NA	0.234375	0.0317618	4.41764	3.03514	2.54945	1.09861	5.99894	NA	-1.45083	-3.44949	27342312	Orr, D. J., Alc√¢ntara, A., Kapralov, M. V., Andralojc, P. J., Carmo-Silva, E., and Parry, M. A. J. (2016). Surveying Rubisco Diversity and Temperature Response to Improve Crop Photosynthetic Efficiency. Plant Physiol. 172, 707‚Äì717.
Desmodium_intortum	0.109794	0.0550376	Desmodium intortum	Desmodium intortum	0	intortum_S_orr	C3 plants	Dicot	25	8.2	83.9	23.2822	14.2	3.3	394	NA	0.232394	0.0360406	4.42963	3.14769	2.65324	1.19392	5.97635	NA	-1.45932	-3.32311	27342312	Orr, D. J., Alc√¢ntara, A., Kapralov, M. V., Andralojc, P. J., Carmo-Silva, E., and Parry, M. A. J. (2016). Surveying Rubisco Diversity and Temperature Response to Improve Crop Photosynthetic Efficiency. Plant Physiol. 172, 707‚Äì717.
Desmodium_psilocarpum	0.105094	0.0520868	Desmodium psilocarpum	Desmodium psilocarpum	0	psilocarpum_S_orr	C3 plants	Dicot	25	8.2	81.5	24.2973	15.6	3.6	452	NA	0.230769	0.0345133	4.4006	3.19037	2.74727	1.28093	6.11368	NA	-1.46634	-3.36641	27342312	Orr, D. J., Alc√¢ntara, A., Kapralov, M. V., Andralojc, P. J., Carmo-Silva, E., and Parry, M. A. J. (2016). Surveying Rubisco Diversity and Temperature Response to Improve Crop Photosynthetic Efficiency. Plant Physiol. 172, 707‚Äì717.
Elymus_farctus	0.156483	0.0471609	Elymus farctus	Elymus farctus	0	farctus_S_orr	C3 plants	Monocot	25	8.2	90.1	35.88	19.5	3.3	300	NA	0.169231	0.065	4.50092	3.58018	2.97041	1.19392	5.70378	NA	-1.77649	-2.73337	27342312	Orr, D. J., Alc√¢ntara, A., Kapralov, M. V., Andralojc, P. J., Carmo-Silva, E., and Parry, M. A. J. (2016). Surveying Rubisco Diversity and Temperature Response to Improve Crop Photosynthetic Efficiency. Plant Physiol. 172, 707‚Äì717.
Erythrina_flabelliformis	0.104112	0.0590523	Erythrina flabelliformis	Erythrina flabelliformis	0	flabelliformis_S_orr	C3 plants	Dicot	25	8.2	81.9	25.3726	18.4	3.6	665	NA	0.195652	0.0276692	4.4055	3.23367	2.91235	1.28093	6.49979	NA	-1.63142	-3.58744	27342312	Orr, D. J., Alc√¢ntara, A., Kapralov, M. V., Andralojc, P. J., Carmo-Silva, E., and Parry, M. A. J. (2016). Surveying Rubisco Diversity and Temperature Response to Improve Crop Photosynthetic Efficiency. Plant Physiol. 172, 707‚Äì717.
Euphorbia_helioscopia	0.0909559	0.0395457	Euphorbia helioscopia	Euphorbia helioscopia	0	helioscopia_S_orr	C3 plants	Dicot	25	8.2	82.3	17.8974	11.5	1.9	453	NA	0.165217	0.0253863	4.41037	2.88465	2.44235	0.641854	6.11589	NA	-1.80049	-3.67355	27342312	Orr, D. J., Alc√¢ntara, A., Kapralov, M. V., Andralojc, P. J., Carmo-Silva, E., and Parry, M. A. J. (2016). Surveying Rubisco Diversity and Temperature Response to Improve Crop Photosynthetic Efficiency. Plant Physiol. 172, 707‚Äì717.
Euphorbia_microsphaera	0.0853331	0.0445735	Euphorbia microsphaera	Euphorbia microsphaera	0	microsphaera_S_orr	C3 plants	Dicot	25	8.2	84.7	37.7077	25.8	4.5	546	NA	0.174419	0.0472527	4.43912	3.62986	3.25037	1.50408	6.30262	NA	-1.7463	-3.05224	27342312	Orr, D. J., Alc√¢ntara, A., Kapralov, M. V., Andralojc, P. J., Carmo-Silva, E., and Parry, M. A. J. (2016). Surveying Rubisco Diversity and Temperature Response to Improve Crop Photosynthetic Efficiency. Plant Physiol. 172, 707‚Äì717.
Festuca_pratensis	0.155055	0.0486064	Festuca pratensis	Festuca pratensis	0	pratensis_S_orr	C3 plants	Monocot	25	8.2	90.1	31.5857	23.1	5.1	686	NA	0.220779	0.0336735	4.50092	3.4527	3.13983	1.62924	6.53088	NA	-1.51059	-3.39105	27342312	Orr, D. J., Alc√¢ntara, A., Kapralov, M. V., Andralojc, P. J., Carmo-Silva, E., and Parry, M. A. J. (2016). Surveying Rubisco Diversity and Temperature Response to Improve Crop Photosynthetic Efficiency. Plant Physiol. 172, 707‚Äì717.
Flaveria_cronquistii	0.0847566	0.0771176	Flaveria cronquistii	Flaveria cronquistii	0	cronquistii_kubien	C3 plants	Dicot	25	8	81	14.9678	10.8	3.13	653	20.2	0.289815	0.0165391	4.39445	2.7059	2.37955	1.14103	6.48158	3.00568	-1.23851	-4.10203	18227079	Kubien, D. S., Whitney, S. M., Moore, P. V., and Jesson, L. K. (2008). The biochemistry of Rubisco in Flaveria. J. Exp. Bot. 59, 1767‚Äì1777.
Flaveria_pringlei	0.0832998	0.0721393	Flaveria pringlei	Flaveria pringlei	0	pringlei_average	C3 plants	Dicot	25	8	81	16.5405	12	3.11	666	18	0.259167	0.018018	4.39445	2.80581	2.48491	1.13462	6.50129	2.89037	-1.35028	-4.01638	18227079; 21849620; https://doi.org/10.1023/A:1006020424581	Kubien, D. S., Whitney, S. M., Moore, P. V., and Jesson, L. K. (2008). The biochemistry of Rubisco in Flaveria. J. Exp. Bot. 59, 1767‚Äì1777.	Whitney, S. M., Sharwood, R. E., Orr, D., White, S. J., Alonso, H., and Galm√©s, J. (2011). Isoleucine 309 acts as a C4 catalytic switch that increases ribulose-1,5-bisphosphate carboxylase/oxygenase (rubisco) carboxylation rate in Flaveria. Proc. Natl. Acad. Sci. U. S. A. 108, 14688‚Äì14693.	Zhu G, Jensen RG, Bohnert HJ, Wildner GF, Schlitter J (1998) Dependence of catalysis and CO2/O2 specificity of Rubisco on the carboxy-terminus of the large subunit at different temperatures. Photosynth Res 57:71‚Äì79.
Flueggea_suffruticosa	0.0876724	0.0394339	Flueggea suffruticosa	Flueggea suffruticosa	0	suffruticosa_S_orr	C3 plants	Dicot	25	8.2	85.9	28.0453	19.2	3.4	547	NA	0.177083	0.0351005	4.45318	3.33382	2.95491	1.22378	6.30445	NA	-1.73113	-3.34954	27342312	Orr, D. J., Alc√¢ntara, A., Kapralov, M. V., Andralojc, P. J., Carmo-Silva, E., and Parry, M. A. J. (2016). Surveying Rubisco Diversity and Temperature Response to Improve Crop Photosynthetic Efficiency. Plant Physiol. 172, 707‚Äì717.
Foeniculum_vulgare	0.083102	0.0802319	Foeniculum vulgare	Foeniculum vulgare	0	vulgare_S_orr	C3 plants	Dicot	25	8.2	80.2	30.8883	20.7	4.4	512	NA	0.21256	0.0404297	4.38452	3.43038	3.03013	1.4816	6.23832	NA	-1.54853	-3.20819	27342312	Orr, D. J., Alc√¢ntara, A., Kapralov, M. V., Andralojc, P. J., Carmo-Silva, E., and Parry, M. A. J. (2016). Surveying Rubisco Diversity and Temperature Response to Improve Crop Photosynthetic Efficiency. Plant Physiol. 172, 707‚Äì717.
Glycine_canescens	0.108636	0.0801233	Glycine canescens	Glycine canescens	0	glycine_canescens_S_orr	C3 plants	Dicot	25	8.2	82.5	24.584	17.2	2.6	587	NA	0.151163	0.0293015	4.4128	3.2021	2.84491	0.955511	6.37502	NA	-1.8894	-3.53012	27342312	Orr, D. J., Alc√¢ntara, A., Kapralov, M. V., Andralojc, P. J., Carmo-Silva, E., and Parry, M. A. J. (2016). Surveying Rubisco Diversity and Temperature Response to Improve Crop Photosynthetic Efficiency. Plant Physiol. 172, 707‚Äì717.
Glycine_max	0.103513	0.064026	Glycine max	Glycine max	0	max_S_orr	C3 plants	Dicot	25	8.2	84.7	18.24	13.2	2.5	660	NA	0.189394	0.02	4.43912	2.90362	2.58022	0.916291	6.49224	NA	-1.66393	-3.91202	27342312	Orr, D. J., Alc√¢ntara, A., Kapralov, M. V., Andralojc, P. J., Carmo-Silva, E., and Parry, M. A. J. (2016). Surveying Rubisco Diversity and Temperature Response to Improve Crop Photosynthetic Efficiency. Plant Physiol. 172, 707‚Äì717.
Hordeum_brachyantherum	0.155703	0.0342726	Hordeum brachyantherum	Hordeum brachyantherum	0	brachyantherum_S_orr	C3 plants	Monocot	25	8.2	85.9	27.2038	16.2	2.9	371	NA	0.179012	0.0436658	4.45318	3.30336	2.78501	1.06471	5.9162	NA	-1.7203	-3.13119	27342312	Orr, D. J., Alc√¢ntara, A., Kapralov, M. V., Andralojc, P. J., Carmo-Silva, E., and Parry, M. A. J. (2016). Surveying Rubisco Diversity and Temperature Response to Improve Crop Photosynthetic Efficiency. Plant Physiol. 172, 707‚Äì717.
Hordeum_murinum	0.155669	0.0416695	Hordeum murinum	Hordeum murinum	0	murinum_S_orr	C3 plants	Monocot	25	8.2	85	32.1027	21.5	4.2	511	NA	0.195349	0.0420744	4.44265	3.46894	3.06805	1.43508	6.23637	NA	-1.63297	-3.16832	27342312	Orr, D. J., Alc√¢ntara, A., Kapralov, M. V., Andralojc, P. J., Carmo-Silva, E., and Parry, M. A. J. (2016). Surveying Rubisco Diversity and Temperature Response to Improve Crop Photosynthetic Efficiency. Plant Physiol. 172, 707‚Äì717.
Hordeum_vulgare	0.157905	0.0367282	Hordeum vulgare cv. Lenins	Hordeum vulgare cv. Lenins	0	vulgare_lenins_prins	C3 plants	Monocot	25	8.2	89.8	23.4374	15.2	3.99	465	NA	0.2625	0.0326882	4.49758	3.15433	2.7213	1.38379	6.14204	NA	-1.3375	-3.42074	26798025	Prins, A., Orr, D. J., Andralojc, P. J., Reynolds, M. P., Carmo-Silva, E., and Parry, M. A. J. (2016). Rubisco catalytic properties of wild and domesticated relatives provide scope for improving wheat photosynthesis. J. Exp. Bot. 67, 1827‚Äì1838.
Lablab_purpureus	0.105496	0.0439215	Lablab purpureus	Lablab purpureus	0	purpureus_S_orr	C3 plants	Dicot	25	8.2	77.4	31.5353	21.7	5.3	556	NA	0.24424	0.0390288	4.34899	3.45111	3.07731	1.66771	6.32077	NA	-1.40961	-3.24346	27342312	Orr, D. J., Alc√¢ntara, A., Kapralov, M. V., Andralojc, P. J., Carmo-Silva, E., and Parry, M. A. J. (2016). Surveying Rubisco Diversity and Temperature Response to Improve Crop Photosynthetic Efficiency. Plant Physiol. 172, 707‚Äì717.
Lepidium_campestre	0.116963	0.0559077	Lepidium campestre	Lepidium campestre	0	campestre_S_orr	C3 plants	Dicot	25	8.2	78.9	27.65	15.8	3.4	336	NA	0.21519	0.0470238	4.36818	3.31963	2.76001	1.22378	5.81711	NA	-1.53623	-3.0571	27342312	Orr, D. J., Alc√¢ntara, A., Kapralov, M. V., Andralojc, P. J., Carmo-Silva, E., and Parry, M. A. J. (2016). Surveying Rubisco Diversity and Temperature Response to Improve Crop Photosynthetic Efficiency. Plant Physiol. 172, 707‚Äì717.
Lolium_giganteum	0.157293	0.0486064	Festuca gigantea	Festuca gigantea	0	gigantea_S_orr	C3 plants	Monocot	25	8.2	91.8	44.4141	31.2	5.1	595	NA	0.163462	0.052437	4.51961	3.79356	3.44042	1.62924	6.38856	NA	-1.81118	-2.94814	27342312	Orr, D. J., Alc√¢ntara, A., Kapralov, M. V., Andralojc, P. J., Carmo-Silva, E., and Parry, M. A. J. (2016). Surveying Rubisco Diversity and Temperature Response to Improve Crop Photosynthetic Efficiency. Plant Physiol. 172, 707‚Äì717.
Lolium_multiflorum	0.155825	0.0462091	Lolium multiflorum	Lolium multiflorum	0	multiflorum_S_orr	C3 plants	Monocot	25	8.2	84.9	39.0097	29.1	4.5	740	NA	0.154639	0.0393243	4.44147	3.66381	3.37074	1.50408	6.60665	NA	-1.86666	-3.23591	27342312	Orr, D. J., Alc√¢ntara, A., Kapralov, M. V., Andralojc, P. J., Carmo-Silva, E., and Parry, M. A. J. (2016). Surveying Rubisco Diversity and Temperature Response to Improve Crop Photosynthetic Efficiency. Plant Physiol. 172, 707‚Äì717.
Lolium_rigidum	0.159537	0.0462091	Lolium rigidum	Lolium rigidum	0	rigidum_S_orr	C3 plants	Monocot	25	8.2	85	37.1154	25	4.7	520	NA	0.188	0.0480769	4.44265	3.61403	3.21888	1.54756	6.25383	NA	-1.67131	-3.03495	27342312	Orr, D. J., Alc√¢ntara, A., Kapralov, M. V., Andralojc, P. J., Carmo-Silva, E., and Parry, M. A. J. (2016). Surveying Rubisco Diversity and Temperature Response to Improve Crop Photosynthetic Efficiency. Plant Physiol. 172, 707‚Äì717.
Macrotyloma_uniflorum	0.113896	0.0537264	Macrotyloma uniflorum	Macrotyloma uniflorum	0	uniflorum_S_orr	C3 plants	Dicot	25	8.2	85.9	37.4358	25.2	4.4	519	NA	0.174603	0.0485549	4.45318	3.62263	3.22684	1.4816	6.2519	NA	-1.74524	-3.02506	27342312	Orr, D. J., Alc√¢ntara, A., Kapralov, M. V., Andralojc, P. J., Carmo-Silva, E., and Parry, M. A. J. (2016). Surveying Rubisco Diversity and Temperature Response to Improve Crop Photosynthetic Efficiency. Plant Physiol. 172, 707‚Äì717.
Manihot_esculenta	0.0847018	0.0659704	Manihot esculenta	Manihot esculenta	0	esculenta_S_orr	C3 plants	Dicot	25	8.2	89.3	21.6784	15	2.4	566	NA	0.16	0.0265018	4.492	3.07632	2.70805	0.875469	6.33859	NA	-1.83258	-3.63054	27342312	Orr, D. J., Alc√¢ntara, A., Kapralov, M. V., Andralojc, P. J., Carmo-Silva, E., and Parry, M. A. J. (2016). Surveying Rubisco Diversity and Temperature Response to Improve Crop Photosynthetic Efficiency. Plant Physiol. 172, 707‚Äì717.
Mercurialis_annua	0.100658	0.0257635	Mercurialis annua	Mercurialis annua	0	annua_S_orr	C3 plants	Dicot	25	8.2	81.3	27.2734	17	3.4	417	NA	0.2	0.0407674	4.39815	3.30591	2.83321	1.22378	6.03309	NA	-1.60944	-3.19987	27342312	Orr, D. J., Alc√¢ntara, A., Kapralov, M. V., Andralojc, P. J., Carmo-Silva, E., and Parry, M. A. J. (2016). Surveying Rubisco Diversity and Temperature Response to Improve Crop Photosynthetic Efficiency. Plant Physiol. 172, 707‚Äì717.
Musa_velutina	0.0676417	0.103048	Musa velutina	Musa velutina	0	velutina_S_orr	C3 plants	Monocot	25	8.2	94.4	27.4894	19	3.2	564	NA	0.168421	0.0336879	4.54754	3.3138	2.94444	1.16315	6.33505	NA	-1.78129	-3.39062	27342312	Orr, D. J., Alc√¢ntara, A., Kapralov, M. V., Andralojc, P. J., Carmo-Silva, E., and Parry, M. A. J. (2016). Surveying Rubisco Diversity and Temperature Response to Improve Crop Photosynthetic Efficiency. Plant Physiol. 172, 707‚Äì717.
Nicotiana_tabacum	0.0932444	0.06746	Nicotiana tabacum	Nicotiana tabacum	0	tabacum_average	C3 plants	Dicot	25	8.13	93.8	18.9578	10.2	3.585	293.5	18.8	0.351471	0.034753	4.54116	2.94221	2.32239	1.27676	5.68188	2.93386	-1.04563	-3.35949	26662726; 27342312; 27892943; https://doi.org/10.1007/BF00206296	Occhialini, Alessandro, et al. ‚ÄúTransgenic Tobacco Plants with Improved Cyanobacterial Rubisco Expression but No Extra Assembly Factors Grow at near Wild-Type Rates If Provided with Elevated CO2.‚Äù The Plant Journal: For Cell and Molecular Biology, vol. 85, no. 1, Jan. 2016, pp. 148‚Äì60, doi:10.1111/tpj.13098.	Orr, D. J., Alc√¢ntara, A., Kapralov, M. V., Andralojc, P. J., Carmo-Silva, E., and Parry, M. A. J. (2016). Surveying Rubisco Diversity and Temperature Response to Improve Crop Photosynthetic Efficiency. Plant Physiol. 172, 707‚Äì717.	Sharwood, R. E., Ghannoum, O., Kapralov, M. V., Gunn, L. H., and Whitney, S. M. (2016). Temperature responses of Rubisco from Paniceae grasses provide opportunities for improving C3 photosynthesis. Nat Plants 2, 16186.	Susanne von Caemmerer, John R. Evans, Graham S. Hudson and T. John Andrews, The kinetics of ribulose-1,5-bisphosphate carboxylase/oxygenase in vivo inferred from measurements of photosynthesis in leaves of transgenic tobacco, Planta, November 1994, Volume 195, Issue 1, pp 88‚Äì97
Oryza_barthii_x_Oryza_glaberrima	0.142779	0.0290633	Oryza barthii/glaberrima	Oryza barthii/glaberrima	0	barthii_glaberrima_S_orr	C3 plants	Monocot	25	8.2	91	21.3653	14	2.5	479	NA	0.178571	0.0292276	4.51086	3.06177	2.63906	0.916291	6.1717	NA	-1.72277	-3.53264	27342312	Orr, D. J., Alc√¢ntara, A., Kapralov, M. V., Andralojc, P. J., Carmo-Silva, E., and Parry, M. A. J. (2016). Surveying Rubisco Diversity and Temperature Response to Improve Crop Photosynthetic Efficiency. Plant Physiol. 172, 707‚Äì717.
Oryza_eichingeri	0.137539	0.0388546	Oryza eichingeri	Oryza eichingeri	0	eichingeri_S_orr	C3 plants	Monocot	25	8.2	91	19.9059	14.1	2.5	612	NA	0.177305	0.0230392	4.51086	2.99102	2.64617	0.916291	6.41673	NA	-1.72988	-3.77056	27342312	Orr, D. J., Alc√¢ntara, A., Kapralov, M. V., Andralojc, P. J., Carmo-Silva, E., and Parry, M. A. J. (2016). Surveying Rubisco Diversity and Temperature Response to Improve Crop Photosynthetic Efficiency. Plant Physiol. 172, 707‚Äì717.
Oryza_glaberrima	0.137541	0.0266547	Oryza glaberrima (WAB 1939)	Oryza glaberrima (WAB 1939)	0	glaberrimaWAB1939_S_orr	C3 plants	Monocot	25	8.2	89.3	21.3075	14.9	2.7	586	NA	0.181208	0.0254266	4.492	3.05906	2.70136	0.993252	6.37332	NA	-1.70811	-3.67196	27342312	Orr, D. J., Alc√¢ntara, A., Kapralov, M. V., Andralojc, P. J., Carmo-Silva, E., and Parry, M. A. J. (2016). Surveying Rubisco Diversity and Temperature Response to Improve Crop Photosynthetic Efficiency. Plant Physiol. 172, 707‚Äì717.
Oryza_glumipatula	0.137541	0.0266547	Oryza glumaepatula	Oryza glumaepatula	0	glumaepatula_S_orr	C3 plants	Monocot	25	8.2	92.7	23.114	15.2	2.4	484	NA	0.157895	0.031405	4.52937	3.14044	2.7213	0.875469	6.18208	NA	-1.84583	-3.46079	27342312	Orr, D. J., Alc√¢ntara, A., Kapralov, M. V., Andralojc, P. J., Carmo-Silva, E., and Parry, M. A. J. (2016). Surveying Rubisco Diversity and Temperature Response to Improve Crop Photosynthetic Efficiency. Plant Physiol. 172, 707‚Äì717.
Oryza_longistaminata	0.137541	0.0266547	Oryza longistaminata	Oryza longistaminata	0	longistaminata_S_orr	C3 plants	Monocot	25	8.2	91.8	20.1267	15.1	2.2	757	NA	0.145695	0.0199472	4.51961	3.00205	2.71469	0.788457	6.62936	NA	-1.92624	-3.91467	27342312	Orr, D. J., Alc√¢ntara, A., Kapralov, M. V., Andralojc, P. J., Carmo-Silva, E., and Parry, M. A. J. (2016). Surveying Rubisco Diversity and Temperature Response to Improve Crop Photosynthetic Efficiency. Plant Physiol. 172, 707‚Äì717.
Oryza_meridionalis	0.139011	0.0266547	Oryza meridionalis	Oryza meridionalis	0	meridionalis_S_orr	C3 plants	Monocot	25	8.2	91	24.2314	14.6	2.6	382	NA	0.178082	0.0382199	4.51086	3.18765	2.68102	0.955511	5.94542	NA	-1.72551	-3.2644	27342312	Orr, D. J., Alc√¢ntara, A., Kapralov, M. V., Andralojc, P. J., Carmo-Silva, E., and Parry, M. A. J. (2016). Surveying Rubisco Diversity and Temperature Response to Improve Crop Photosynthetic Efficiency. Plant Physiol. 172, 707‚Äì717.
Oryza_punctata	0.133827	0.0314935	Oryza punctata	Oryza punctata	0	punctata_S_orr	C3 plants	Monocot	25	8.2	92.7	25.8789	14.9	2.7	342	NA	0.181208	0.0435673	4.52937	3.25343	2.70136	0.993252	5.83481	NA	-1.70811	-3.13345	27342312	Orr, D. J., Alc√¢ntara, A., Kapralov, M. V., Andralojc, P. J., Carmo-Silva, E., and Parry, M. A. J. (2016). Surveying Rubisco Diversity and Temperature Response to Improve Crop Photosynthetic Efficiency. Plant Physiol. 172, 707‚Äì717.
Oryza_sativa_f._spontanea	0.137541	0.0266547	Oryza nivara	Oryza nivara	0	nivara_S_orr	C3 plants	Monocot	25	8.2	91	22.034	15.6	2.7	611	NA	0.173077	0.0255319	4.51086	3.09259	2.74727	0.993252	6.4151	NA	-1.75402	-3.66783	27342312	Orr, D. J., Alc√¢ntara, A., Kapralov, M. V., Andralojc, P. J., Carmo-Silva, E., and Parry, M. A. J. (2016). Surveying Rubisco Diversity and Temperature Response to Improve Crop Photosynthetic Efficiency. Plant Physiol. 172, 707‚Äì717.
Oryza_sativa_Indica_Group	0.137541	0.0266547	Oryza sativa ssp.Indicacv.Icasulum	Oryza sativa ssp.Indicacv.Icasulum	0	sativa_indica_S_orr	C3 plants	Monocot	25	8.2	85.9	13.5576	7	2.2	269	NA	0.314286	0.0260223	4.45318	2.60695	1.94591	0.788457	5.59471	NA	-1.15745	-3.6488	27342312	Orr, D. J., Alc√¢ntara, A., Kapralov, M. V., Andralojc, P. J., Carmo-Silva, E., and Parry, M. A. J. (2016). Surveying Rubisco Diversity and Temperature Response to Improve Crop Photosynthetic Efficiency. Plant Physiol. 172, 707‚Äì717.
Oryza_sativa_Japonica_Group	0.138272	0.0266547	Oryza sativa ssp.Japonicacv.Nipponbare	Oryza sativa ssp.Japonicacv.Nipponbare	0	sativa_japoinca_S_orr	C3 plants	Monocot	25	8.2	90.1	18.1403	11.8	2.8	469	NA	0.237288	0.0251599	4.50092	2.89814	2.4681	1.02962	6.1506	NA	-1.43848	-3.6825	27342312	Orr, D. J., Alc√¢ntara, A., Kapralov, M. V., Andralojc, P. J., Carmo-Silva, E., and Parry, M. A. J. (2016). Surveying Rubisco Diversity and Temperature Response to Improve Crop Photosynthetic Efficiency. Plant Physiol. 172, 707‚Äì717.
Oxybasis_rubra	0.108816	0.0846472	Chenopodium rubrum	Chenopodium rubrum	0	rubrum_S_orr	C3 plants	Dicot	25	8.2	83.1	25.0607	14.5	4.1	346	NA	0.282759	0.0419075	4.42004	3.2213	2.67415	1.41099	5.84644	NA	-1.26316	-3.17229	27342312	Orr, D. J., Alc√¢ntara, A., Kapralov, M. V., Andralojc, P. J., Carmo-Silva, E., and Parry, M. A. J. (2016). Surveying Rubisco Diversity and Temperature Response to Improve Crop Photosynthetic Efficiency. Plant Physiol. 172, 707‚Äì717.
Panicum_bisulcatum	0.155972	0.0296245	Panicum bisulcatum	Panicum bisulcatum	0	bisulcatum_sharwood	C3 plants	Monocot	25	8.16	87.7	12.525	7.8	2.6	416	NA	0.333333	0.01875	4.47392	2.52773	2.05412	0.955511	6.03069	NA	-1.09861	-3.97656	27892943	Sharwood, R. E., Ghannoum, O., Kapralov, M. V., Gunn, L. H., and Whitney, S. M. (2016). Temperature responses of Rubisco from Paniceae grasses provide opportunities for improving C3 photosynthesis. Nat Plants 2, 16186.
Panicum_milioides	0.156054	0.0244327	Panicum milioides	Panicum milioides	0	milioides_sharwood	C3 plants	Monocot	25	8.16	92.3	12.2186	7.4	2.2	387	NA	0.297297	0.0191214	4.52504	2.50296	2.00148	0.788457	5.95842	NA	-1.21302	-3.95694	27892943	Sharwood, R. E., Ghannoum, O., Kapralov, M. V., Gunn, L. H., and Whitney, S. M. (2016). Temperature responses of Rubisco from Paniceae grasses provide opportunities for improving C3 photosynthesis. Nat Plants 2, 16186.
Phaseolus_carteri	0.109354	0.0415039	Phaseolus carteri	Phaseolus carteri	0	carteri_S_orr	C3 plants	Dicot	25	8.2	71.8	22.6796	14.2	3.2	422	NA	0.225352	0.0336493	4.27388	3.12147	2.65324	1.16315	6.04501	NA	-1.49009	-3.39176	27342312	Orr, D. J., Alc√¢ntara, A., Kapralov, M. V., Andralojc, P. J., Carmo-Silva, E., and Parry, M. A. J. (2016). Surveying Rubisco Diversity and Temperature Response to Improve Crop Photosynthetic Efficiency. Plant Physiol. 172, 707‚Äì717.
Phaseolus_coccineus	0.116889	0.0463609	Phaseolus coccineus	Phaseolus coccineus	0	coccineus_S_orr	C3 plants	Dicot	25	8.2	88.4	23.6065	15.6	3.9	491	NA	0.25	0.0317719	4.48187	3.16152	2.74727	1.36098	6.19644	NA	-1.38629	-3.44917	27342312	Orr, D. J., Alc√¢ntara, A., Kapralov, M. V., Andralojc, P. J., Carmo-Silva, E., and Parry, M. A. J. (2016). Surveying Rubisco Diversity and Temperature Response to Improve Crop Photosynthetic Efficiency. Plant Physiol. 172, 707‚Äì717.
Phaseolus_lunatus	0.111607	0.0439213	Phaseolus lunatus	Phaseolus lunatus	0	lunatus_S_orr	C3 plants	Dicot	25	8.2	85.9	25.4184	17.3	3.2	537	NA	0.184971	0.032216	4.45318	3.23547	2.85071	1.16315	6.286	NA	-1.68756	-3.43529	27342312	Orr, D. J., Alc√¢ntara, A., Kapralov, M. V., Andralojc, P. J., Carmo-Silva, E., and Parry, M. A. J. (2016). Surveying Rubisco Diversity and Temperature Response to Improve Crop Photosynthetic Efficiency. Plant Physiol. 172, 707‚Äì717.
Phaseolus_vulgaris	0.111607	0.0439213	Phaseolus vulgaris	Phaseolus vulgaris	0	phaseolus_vulgaris_S_orr	C3 plants	Dicot	25	8.2	89.3	31.1944	20.2	3.5	463	NA	0.173267	0.0436285	4.492	3.44024	3.00568	1.25276	6.13773	NA	-1.75292	-3.13204	27342312	Orr, D. J., Alc√¢ntara, A., Kapralov, M. V., Andralojc, P. J., Carmo-Silva, E., and Parry, M. A. J. (2016). Surveying Rubisco Diversity and Temperature Response to Improve Crop Photosynthetic Efficiency. Plant Physiol. 172, 707‚Äì717.
Poa_palustris	0.154458	0.0468877	Poa palustris	Poa palustris	0	poa_palustris_S_orr	C3 plants	Monocot	25	8.2	95.2	27.8093	19.2	4.2	562	NA	0.21875	0.0341637	4.55598	3.32537	2.95491	1.43508	6.3315	NA	-1.51983	-3.37659	27342312	Orr, D. J., Alc√¢ntara, A., Kapralov, M. V., Andralojc, P. J., Carmo-Silva, E., and Parry, M. A. J. (2016). Surveying Rubisco Diversity and Temperature Response to Improve Crop Photosynthetic Efficiency. Plant Physiol. 172, 707‚Äì717.
Puccinellia_distans	0.162036	0.0436498	Puccinellia distans	Puccinellia distans	0	distans_S_orr	C3 plants	Monocot	25	8.2	88.4	33.6639	22.2	5.4	488	NA	0.243243	0.0454918	4.48187	3.51643	3.10009	1.6864	6.19032	NA	-1.41369	-3.09022	27342312	Orr, D. J., Alc√¢ntara, A., Kapralov, M. V., Andralojc, P. J., Carmo-Silva, E., and Parry, M. A. J. (2016). Surveying Rubisco Diversity and Temperature Response to Improve Crop Photosynthetic Efficiency. Plant Physiol. 172, 707‚Äì717.
Puccinellia_lemmonii	0.165048	0.0436454	Puccinellia lemmonii	Puccinellia lemmonii	0	lemmonii_S_orr	C3 plants	Monocot	25	8.2	86.7	34.4225	28.1	5.2	1120	NA	0.185053	0.0250893	4.46245	3.53871	3.33577	1.64866	7.02108	NA	-1.68711	-3.68531	27342312	Orr, D. J., Alc√¢ntara, A., Kapralov, M. V., Andralojc, P. J., Carmo-Silva, E., and Parry, M. A. J. (2016). Surveying Rubisco Diversity and Temperature Response to Improve Crop Photosynthetic Efficiency. Plant Physiol. 172, 707‚Äì717.
Puccinellia_maritima	0.165788	0.0460747	Puccinellia maritima	Puccinellia maritima	0	maritima_S_orr	C3 plants	Monocot	25	8.2	90.1	28.5538	20.8	5.4	676	NA	0.259615	0.0307692	4.50092	3.35179	3.03495	1.6864	6.51619	NA	-1.34855	-3.48124	27342312	Orr, D. J., Alc√¢ntara, A., Kapralov, M. V., Andralojc, P. J., Carmo-Silva, E., and Parry, M. A. J. (2016). Surveying Rubisco Diversity and Temperature Response to Improve Crop Photosynthetic Efficiency. Plant Physiol. 172, 707‚Äì717.
Puccinellia_nuttalliana	0.161297	0.0412248	Puccinellia nuttalliana	Puccinellia nuttalliana	0	nuttalliana_S_orr	C3 plants	Monocot	25	8.2	89.3	34.0569	25.2	4	717	NA	0.15873	0.0351464	4.492	3.52803	3.22684	1.38629	6.57508	NA	-1.84055	-3.34823	27342312	Orr, D. J., Alc√¢ntara, A., Kapralov, M. V., Andralojc, P. J., Carmo-Silva, E., and Parry, M. A. J. (2016). Surveying Rubisco Diversity and Temperature Response to Improve Crop Photosynthetic Efficiency. Plant Physiol. 172, 707‚Äì717.
Pueraria_montana	0.0918692	0.0586942	Pueraria montana	Pueraria montana	0	montana_S_orr	C3 plants	Dicot	25	8.2	85.9	28.6567	20.9	2.7	679	NA	0.129187	0.0307806	4.45318	3.35539	3.03975	0.993252	6.52062	NA	-2.0465	-3.48087	27342312	Orr, D. J., Alc√¢ntara, A., Kapralov, M. V., Andralojc, P. J., Carmo-Silva, E., and Parry, M. A. J. (2016). Surveying Rubisco Diversity and Temperature Response to Improve Crop Photosynthetic Efficiency. Plant Physiol. 172, 707‚Äì717.
Secale_cereale	0.151241	0.0342726	Secale cereale cv. Agronom	Secale cereale cv. Agronom	0	cereale_agronom_prins	C3 plants	Monocot	25	8.2	80.5	30.9847	20.2	3.23	472	NA	0.159901	0.0427966	4.38826	3.4335	3.00568	1.17248	6.15698	NA	-1.8332	-3.1513	26798025	Prins, A., Orr, D. J., Andralojc, P. J., Reynolds, M. P., Carmo-Silva, E., and Parry, M. A. J. (2016). Rubisco catalytic properties of wild and domesticated relatives provide scope for improving wheat photosynthesis. J. Exp. Bot. 67, 1827‚Äì1838.
Secale_cereale_x_Triticum_aestivum	0.154937	0.039187	Triticale vars average	Triticale vars average	0	Triticale_vars_average	C3 plants	Monocot	25	8.2	85.2	26.1687	15.8	3.46	384	NA	0.218987	0.0411458	4.445	3.26457	2.76001	1.24127	5.95064	NA	-1.51874	-3.19063	26798025	Prins, A., Orr, D. J., Andralojc, P. J., Reynolds, M. P., Carmo-Silva, E., and Parry, M. A. J. (2016). Rubisco catalytic properties of wild and domesticated relatives provide scope for improving wheat photosynthesis. J. Exp. Bot. 67, 1827‚Äì1838.
Sphenostylis_stenocarpa	0.111073	0.04635	Sphenostylis stenocarpa	Sphenostylis stenocarpa	0	stenocarpa_S_orr	C3 plants	Dicot	25	8.2	79.6	25.039	17.4	2.8	574	NA	0.16092	0.0303136	4.37701	3.22044	2.85647	1.02962	6.35263	NA	-1.82685	-3.49616	27342312	Orr, D. J., Alc√¢ntara, A., Kapralov, M. V., Andralojc, P. J., Carmo-Silva, E., and Parry, M. A. J. (2016). Surveying Rubisco Diversity and Temperature Response to Improve Crop Photosynthetic Efficiency. Plant Physiol. 172, 707‚Äì717.
Spinacia_oleracea	0.100421	0.0921605	Spinacia oleracea	Spinacia oleracea	0	oleracea_average	C3 plants	Dicot	25	8	85.9	16.871	11.55	2.95	547	14.1	0.255411	0.0211152	4.45318	2.8256	2.44669	1.08181	6.30445	2.64617	-1.36488	-3.85776	18227079; https://doi.org/10.1023/A:1006020424581	Kubien, D. S., Whitney, S. M., Moore, P. V., and Jesson, L. K. (2008). The biochemistry of Rubisco in Flaveria. J. Exp. Bot. 59, 1767‚Äì1777.	Zhu G, Jensen RG, Bohnert HJ, Wildner GF, Schlitter J (1998) Dependence of catalysis and CO2/O2 specificity of Rubisco on the carboxy-terminus of the large subunit at different temperatures. Photosynth Res 57:71‚Äì79.
Steinchisma_laxum	0.155999	0.0244327	Steinchisma laxa	Steinchisma laxa	0	laxa_sharwood	C3 plants	Monocot	25	8.16	91.4	12.331	7.7	2.3	419	NA	0.298701	0.0183771	4.51525	2.51212	2.04122	0.832909	6.03787	NA	-1.20831	-3.99665	27892943	Sharwood, R. E., Ghannoum, O., Kapralov, M. V., Gunn, L. H., and Whitney, S. M. (2016). Temperature responses of Rubisco from Paniceae grasses provide opportunities for improving C3 photosynthesis. Nat Plants 2, 16186.
Tephrosia_candida	0.0939117	0.061304	Tephrosia candida	Tephrosia candida	0	candida_S_orr	C3 plants	Dicot	25	8.2	83.1	24.2301	15.9	2.2	481	NA	0.138365	0.0330561	4.42004	3.1876	2.76632	0.788457	6.17587	NA	-1.97786	-3.40955	27342312	Orr, D. J., Alc√¢ntara, A., Kapralov, M. V., Andralojc, P. J., Carmo-Silva, E., and Parry, M. A. J. (2016). Surveying Rubisco Diversity and Temperature Response to Improve Crop Photosynthetic Efficiency. Plant Physiol. 172, 707‚Äì717.
Tephrosia_purpurea	0.0962962	0.0637758	Tephrosia purpurea	Tephrosia purpurea	0	purpurea_S_orr	C3 plants	Dicot	25	8.2	87.6	21.7838	12.4	2.2	333	NA	0.177419	0.0372372	4.47278	3.08117	2.5177	0.788457	5.80814	NA	-1.72924	-3.29045	27342312	Orr, D. J., Alc√¢ntara, A., Kapralov, M. V., Andralojc, P. J., Carmo-Silva, E., and Parry, M. A. J. (2016). Surveying Rubisco Diversity and Temperature Response to Improve Crop Photosynthetic Efficiency. Plant Physiol. 172, 707‚Äì717.
Tephrosia_rhodesica	0.0985154	0.0710225	Tephrosia rhodesica	Tephrosia rhodesica	0	rhodesica_S_orr	C3 plants	Dicot	25	8.2	77.9	19.8104	13.7	2.2	565	NA	0.160584	0.0242478	4.35543	2.98621	2.6174	0.788457	6.33683	NA	-1.82894	-3.71943	27342312	Orr, D. J., Alc√¢ntara, A., Kapralov, M. V., Andralojc, P. J., Carmo-Silva, E., and Parry, M. A. J. (2016). Surveying Rubisco Diversity and Temperature Response to Improve Crop Photosynthetic Efficiency. Plant Physiol. 172, 707‚Äì717.
Triticum_aestivum	0.153459	0.039187	Triticum aestivum	Triticum aestivum	0	aestivum_average	C3 plants	Monocot	25	8.2	88	24.597	16	3.33	469	NA	0.208125	0.0341151	4.47734	3.20263	2.77259	1.20297	6.1506	NA	-1.56962	-3.37801	20142476; 26798025; 27342312; https://doi.org/10.1023/A:1006020424581	Savir, Yonatan, Elad Noor, Ron Milo, and Tsvi Tlusty. 2010. ‚ÄúCross-Species Analysis Traces Adaptation of Rubisco toward Optimality in a Low-Dimensional Landscape.‚Äù Proceedings of the National Academy of Sciences of the United States of America 107 (8):3475‚Äì80.	Prins, A., Orr, D. J., Andralojc, P. J., Reynolds, M. P., Carmo-Silva, E., and Parry, M. A. J. (2016). Rubisco catalytic properties of wild and domesticated relatives provide scope for improving wheat photosynthesis. J. Exp. Bot. 67, 1827‚Äì1838.	Orr, D. J., Alc√¢ntara, A., Kapralov, M. V., Andralojc, P. J., Carmo-Silva, E., and Parry, M. A. J. (2016). Surveying Rubisco Diversity and Temperature Response to Improve Crop Photosynthetic Efficiency. Plant Physiol. 172, 707‚Äì717.	Zhu G, Jensen RG, Bohnert HJ, Wildner GF, Schlitter J (1998) Dependence of catalysis and CO2/O2 specificity of Rubisco on the carboxy-terminus of the large subunit at different temperatures. Photosynth Res 57:71‚Äì79.
Triticum_dicoccon	0.154937	0.039187	Triticum dicoccon	Triticum dicoccon	0	dicoccon_average	C3 plants	Monocot	25	8.2	82.65	25.5905	16.1	3.55	427.5	NA	0.220497	0.0376608	4.41461	3.24222	2.77882	1.26695	6.05795	NA	-1.51187	-3.27914	26798025	Prins, A., Orr, D. J., Andralojc, P. J., Reynolds, M. P., Carmo-Silva, E., and Parry, M. A. J. (2016). Rubisco catalytic properties of wild and domesticated relatives provide scope for improving wheat photosynthesis. J. Exp. Bot. 67, 1827‚Äì1838.
Triticum_monococcum	0.152711	0.0342726	Triticum monococcum	Triticum monococcum	0	monococcum_prins	C3 plants	Monocot	25	8.2	91.5	22.798	14	3.18	401	NA	0.227143	0.0349127	4.51634	3.12667	2.63906	1.15688	5.99396	NA	-1.48218	-3.3549	26798025	Prins, A., Orr, D. J., Andralojc, P. J., Reynolds, M. P., Carmo-Silva, E., and Parry, M. A. J. (2016). Rubisco catalytic properties of wild and domesticated relatives provide scope for improving wheat photosynthesis. J. Exp. Bot. 67, 1827‚Äì1838.
Triticum_monococcum_subsp._aegilopoides	0.152711	0.0342726	Triticum baeoticum	Triticum baeoticum	0	baeoticum_S_orr	C3 plants	Monocot	25	8.2	81.6	25.1855	19.7	3.8	905	NA	0.192893	0.021768	4.40183	3.22627	2.98062	1.335	6.80793	NA	-1.64562	-3.82732	27342312	Orr, D. J., Alc√¢ntara, A., Kapralov, M. V., Andralojc, P. J., Carmo-Silva, E., and Parry, M. A. J. (2016). Surveying Rubisco Diversity and Temperature Response to Improve Crop Photosynthetic Efficiency. Plant Physiol. 172, 707‚Äì717.
Triticum_timopheevii	0.153459	0.039187	Triticum timopheevii	Triticum timopheevii	0	timopheevii_average	C3 plants	Monocot	25	8.2	89.35	25.5	16.5	3.455	462	NA	0.209394	0.0357143	4.49256	3.23868	2.80336	1.23982	6.13556	NA	-1.56354	-3.3322	26798025	Prins, A., Orr, D. J., Andralojc, P. J., Reynolds, M. P., Carmo-Silva, E., and Parry, M. A. J. (2016). Rubisco catalytic properties of wild and domesticated relatives provide scope for improving wheat photosynthesis. J. Exp. Bot. 67, 1827‚Äì1838.
