## Supplemental File 9 for "Rubisco is evolving for improved catalytic efficiency and CO_2_ assimilation in plants"

### Sheet: Sheet1
species_Name	Total_RbcL_BranchLength_Protein	Photosynthesis	Taxonomy	Taxonomy2	Nmass	Narea	Amass	Aarea	PNUE_mass	PNUE_area	Dataset_1	Dataset_2	Dataset_3	Dataset_4	Dataset_5	Dataset_6	Dataset_7	Dataset_8
Acacia_colletioides	0.032865	C3	Angiosperms	Dicot	1.78654	4.12346	25.6251	8.43247	14.3435	2.045	Wright_Oz_wnsw_loP
Acer_campestre	0.0526908	C3	Angiosperms	Dicot	1.94	1.84762	100	9.5	51.5464	5.14175	Kuppers_Bayreuth
Acer_monspessulanum	0.0591792	C3	Angiosperms	Dicot	2.05013	1.59478	145.289	10.1601	68.2263	6.82263	Garnier_etal_F/CR	Garnier_etal_Les_Agros	Garnier_etal_SM/C
Acer_negundo	0.0483907	C3	Angiosperms	Dicot	2.5	0.925926	NA	NA	NA	NA	Ricklefs_SE_Ontario
Acer_opalus	0.0591792	C3	Angiosperms	Dicot	3.27	1.84951	133.917	7.43	40.9531	4.01728	Gulias_Sуller
Acer_palmatum	0.0570176	C3	Angiosperms	Dicot	NA	NA	92.5926	4.16667	NA	NA	Koike_SAPPORO__JAPAN
Acer_pensylvanicum	0.0483907	C3	Angiosperms	Dicot	2.2212	0.94	168	9.9	66.0793	6.6	Bassow&Bazzaz_PETERSHAM__MA	Ricklefs_SE_Ontario	MitchellNC_Coweeta
Acer_platanoides	0.0526908	C3	Angiosperms	Dicot	1.98667	1.05029	83.07	7.1	51.2778	9.40159	Cornelissen_UK_Sheffield	Niinemets_Kull94_Estonia	OleksynPol_Siemanice
Acer_pseudoplatanus	0.0483907	C3	Angiosperms	Dicot	2.52125	1.71438	77.44	4.4	35.2	3.40266	Cornelissen_UK_Sheffield	OleksynPol_Siemanice
Acer_rubrum	0.0526908	C3	Angiosperms	Dicot	1.91384	1.3418	111.154	8.26697	57.855	5.75771	Bassow&Bazzaz_PETERSHAM__MA	Jurik86_Pellston_MI	Reichetal_N_Carolina	Reichetal_Wisconsin	Ricklefs_SE_Ontario	Small1972_OTTAWA	Villar_Toronto	MitchellNC_Coweeta
Acer_saccharum	0.0548561	C3	Angiosperms	Dicot	1.83167	1.3156	84.5819	6.51967	47.4266	4.59698	Bassow&Bazzaz_PETERSHAM__MA	Jose_Gillespie_Indiana	Jurik86_Pellston_MI	Reichetal_Wisconsin	Ricklefs_SE_Ontario
Achillea_millefolium	0.0705386	C3	Angiosperms	Dicot	2.46832	1.58765	258.307	17.3718	100.444	9.94774	Diemer_Korner_Austria_low	Kudo_Cornelissen_Abisko	Lee_Cedar_Creek2	Tjoelker_Cedar_Creek
Achnatherum_splendens	0.0766429	C3	Angiosperms	Monocot	NA	NA	NA	NA	NA	NA	Pyankov_Tadjikistan_Tadjikistan_high
Acronychia_pedunculata	0.0526176	C3	Angiosperms	Dicot	2.1	2.16	NA	NA	NA	NA	Jayasekara_Sri_Lanka
Adenostoma_fasciculatum	0.0237871	C3	Angiosperms	Dicot	0.968848	2.48051	49.0908	13.9637	41.8794	3.97375	Ackerly_Jasper	Villar_California_chaparral
Aegilops_geniculata	0.0845176	C3	Angiosperms	Monocot	2.88661	1.15713	334.99	14.7572	133.521	13.3521	Garnier_etal_F/CR	Garnier_etal_SM/C
Aegopodium_podagraria	0.0732949	C3	Angiosperms	Dicot	4.08166	1.34708	NA	NA	NA	NA	Pyankov_Urals_Yekaterinburg
Agastache_foeniculum	0.0702355	C3	Angiosperms	Dicot	2.73	2.61	181.44	16.8	66.4615	6.43678	Tjoelker_Cedar_Creek
Agrostis_scabra	0.0796917	C3	Angiosperms	Monocot	1.55	1.43	374.06	31.7	241.329	22.1678	Tjoelker_Cedar_Creek
Allium_strictum	0.0501993	C3	Angiosperms	Monocot	1.7311	2.87894	NA	NA	NA	NA	Pyankov_Urals_Yekaterinburg
Alnus_glutinosa	0.0329835	C3	Angiosperms	Dicot	3.5375	2.42458	NA	NA	NA	NA	Cornelissen_UK_Sheffield	Niinemets_Kull94_Estonia
Alnus_incana	0.0329835	C3	Angiosperms	Dicot	3.20368	1.89374	NA	NA	NA	NA	Kudo_Cornelissen_Abisko	Niinemets_Kull94_Estonia	Chapin_etc_Toolik_Lake
Alnus_japonica	0.0242131	C3	Angiosperms	Dicot	NA	NA	126.263	10.2273	NA	NA	Koike_SAPPORO__JAPAN
Ambrosia_artemisiifolia	0.0794424	C3	Angiosperms	Dicot	2.55	1.99	353.46	27.4	138.612	13.7688	Tjoelker_Cedar_Creek
Ambrosia_trifida	0.0816253	C3	Angiosperms	Dicot	4.41	2.48	392	21.8	88.8889	8.79032	Mooney_etal_81_old-field
Amelanchier_alnifolia	0.0329517	C3	Angiosperms	Dicot	1.82	1.94237	154.4	16.6	84.8352	8.54626	DeLucia91Ecol_RENO__NEVADA
Amelanchier_spicata	0.0329517	C3	Angiosperms	Dicot	NA	NA	NA	NA	NA	NA	Niinemets_Kull94_Estonia
Amorpha_canescens	0.0440031	C3	Angiosperms	Dicot	2.37776	1.55178	224	12.1838	94.2064	9.48285	Lee_Cedar_Creek2	McAllister_Konza
Anagallis_arvensis	0.0471626	C3	Angiosperms	Dicot	2.88606	0.721515	NA	NA	NA	NA	Garnier_etal_SM/C
Anemone_cylindrica	0.049958	C3	Angiosperms	Dicot	1.76434	1.36269	149.89	11.8034	85.7541	8.45696	Lee_Cedar_Creek2	Tjoelker_Cedar_Creek
Angelica_sylvestris	0.0645933	C3	Angiosperms	Dicot	2.97448	0.890645	NA	NA	NA	NA	Kudo_Cornelissen_Abisko
Anthoxanthum_odoratum	0.0818578	C3	Angiosperms	Monocot	NA	NA	NA	NA	NA	NA	Poorter_de_Jong_Poor_hay_meadow
Anthriscus_sylvestris	0.084227	C3	Angiosperms	Dicot	2.36977	0.5563	NA	NA	NA	NA	Kudo_Cornelissen_Abisko
Apodytes_dimidiata	0.0371073	C3	Angiosperms	Dicot	1.925	3.04107	NA	NA	NA	NA	MidgelySA_Knysna
Arabis_alpina	0.0544975	C3	Angiosperms	Dicot	2.94	1.10499	NA	NA	NA	NA	Diemer_Korner_Austria_high
Arabis_hirsuta	0.0544975	C3	Angiosperms	Dicot	2	0.99035	NA	NA	NA	NA	Diemer_Korner_Austria_low
Arbutus_unedo	0.0517921	C3	Angiosperms	Dicot	1.50111	1.66574	55.2236	9.07375	46.4064	6.91654	Christodoulakis_Malakasa	Cornelissen_UK_Sheffield	Gulias_Puigpunyent	Villar_Andalucнa_mesic
Arctagrostis_latifolia	0.0861947	C3	Angiosperms	Monocot	2	2.6	NA	NA	NA	NA	Chapin_etc_Toolik_Lake
Aronia_melanocarpa	0.0331833	C3	Angiosperms	Dicot	1.74	1.69423	124.808	12.1525	71.7287	7.17287	Niinemets_Kull94_Estonia	Small1972_OTTAWA
Artemisia_vulgaris	0.0597951	C3	Angiosperms	Dicot	2.33	0.809162	NA	NA	NA	NA	Pyankov_Urals_Yekaterinburg
Artocarpus_heterophyllus	0.0400846	C3	Angiosperms	Dicot	2.62	2.76934	NA	NA	NA	NA	Lal_etal_Inceptisol
Asclepias_syriaca	0.0635945	C3	Angiosperms	Dicot	2.72	1.76	284.17	18.1	104.474	10.2841	Shipley_Sherbrooke	Tjoelker_Cedar_Creek
Asclepias_tuberosa	0.0635945	C3	Angiosperms	Dicot	2.13	1.76	136.73	11.3	64.1925	6.42045	Tjoelker_Cedar_Creek
Asclepias_viridis	0.0635945	C3	Angiosperms	Dicot	NA	NA	NA	15.7644	NA	NA	McAllister_Konza
Avena_barbata	0.0775235	C3	Angiosperms	Monocot	2.44527	0.986472	NA	NA	NA	NA	Garnier_etal_F/CR	Garnier_etal_SM/C
Azadirachta_indica	0.0485755	C3	Angiosperms	Dicot	3.05	2.4095	NA	NA	NA	NA	Lal_etal_Inceptisol
Bambusa_bambos	0.0557017	C3	Angiosperms	Monocot	2.3	1.4306	NA	NA	NA	NA	Lal_etal_Inceptisol
Bartsia_alpina	0.0550901	C3	Angiosperms	Dicot	2.54548	1.92019	NA	NA	NA	NA	Kudo_Cornelissen_Abisko	Kudo_Cornelissen_Latnjajaure
Beta_vulgaris	0.0656134	C3	Angiosperms	Dicot	3.81	3.6338	448.641	22.4375	117.754	6.17466	Gulias_UIB
Betula_nana	0.0286179	C3	Angiosperms	Dicot	2.49236	1.99375	163.7	12.6	78.6074	7.86802	Kudo_Cornelissen_Abisko	Kudo_Cornelissen_Latnjajaure	Niinemets_Kull94_Estonia	Chapin_etc_Toolik_Lake
Betula_nigra	0.0264111	C3	Angiosperms	Dicot	2.28	1.9322	118	10	51.7544	5.17544	Reichetal_Wisconsin
Betula_papyrifera	0.0329791	C3	Angiosperms	Dicot	2.3063	1.78546	195	19.3	77.2185	7.72	Bassow&Bazzaz_PETERSHAM__MA	Ricklefs_SE_Ontario	Villar_Toronto	Chapin_etc_Toolik_Lake
Betula_pendula	0.0286179	C3	Angiosperms	Dicot	2.32694	1.54149	124.08	8.8	65.3053	8.25248	Cornelissen_UK_Sheffield	Niinemets_Kull94_Estonia	OleksynPol_Siemanice
Betula_platyphylla	0.0286179	C3	Angiosperms	Dicot	3.4	2.482	131.452	9.59596	38.6622	3.86622	Koike_SAPPORO__JAPAN
Betula_populifolia	0.0286179	C3	Angiosperms	Dicot	1.79	1.04616	122.598	7.16526	68.4908	6.84908	Small1972_OTTAWA
Betula_pubescens	0.0286179	C3	Angiosperms	Dicot	2.75881	1.90207	120	8.27341	43.4969	4.34969	Kudo_Cornelissen_Abisko	Niinemets_Kull94_Estonia
Bombax_ceiba	0.0485421	C3	Angiosperms	Dicot	1.6	1.8464	NA	NA	NA	NA	Lal_etal_Inceptisol
Bowdichia_virgilioides	0.0526892	C3	Angiosperms	Dicot	2.37	3.98185	55	9.2	23.2068	2.31048	Prado&DeMoraes1997_SAO_CARLOS
Brachypodium_distachyon	0.08477	C3	Angiosperms	Monocot	2.07048	0.673791	252.601	8.47653	104.339	10.4339	Garnier_etal_F/CR	Garnier_etal_SM/C
Brachypodium_pinnatum	0.0781139	C3	Angiosperms	Monocot	NA	NA	NA	NA	NA	NA	Poorter_de_Jong_Chalk_grassland
Brachystegia_spiciformis	0.0418188	C3	Angiosperms	Dicot	NA	3.2223	NA	10.7	NA	3.32061	Tuohy_etal_Zimbabwe_CRST_MCLW
Brassica_oleracea	0.0613742	C3	Angiosperms	Dicot	NA	NA	NA	NA	NA	NA	Shipley_Sherbrooke
Bromus_inermis	0.0801726	C3	Angiosperms	Monocot	1.59198	0.890177	154	8.76301	96.735	9.84412	Lee_Cedar_Creek2
Bruguiera_cylindrica	0.0222522	C3	Angiosperms	Dicot	NA	NA	NA	NA	NA	NA	Turner_&_Tan_Mangroves
Bulnesia_arborea	0.0584464	C3	Angiosperms	Dicot	1.969	1.79473	NA	NA	NA	NA	Marin_Medina_Piritu_Venezuela
Bunias_orientalis	0.0589749	C3	Angiosperms	Dicot	5.16	2.13629	NA	NA	NA	NA	Pyankov_Urals_Yekaterinburg
Butea_monosperma	0.0613725	C3	Angiosperms	Dicot	2.54	3.556	NA	NA	NA	NA	Lal_etal_Ultisol
Buxus_sempervirens	0.0196228	C3	Angiosperms	Buxales	1.56634	2.19674	32.9165	5.39614	22.5684	2.25684	Cornelissen_UK_Sheffield	Garnier_etal_F/CR	Garnier_etal_SM/C
Caltha_palustris	0.0566615	C3	Angiosperms	Dicot	3.93326	0.858181	NA	NA	NA	NA	Diemer_Korner_Austria_low	Kudo_Cornelissen_Abisko	Pyankov_Urals_Yekaterinburg
Camellia_japonica	0.0306883	C3	Angiosperms	Dicot	1.01374	1.0261	72.7408	7.37143	71.7547	7.18391	Hikosaka-Japan_Chiba_Japan
Capparis_spinosa	0.0501566	C3	Angiosperms	Dicot	4.72	3.66223	360.091	27.7167	76.2904	7.56824	Gulias_Sуller
Caraipa_heterocarpa	0.0174335	C3	Angiosperms	Dicot	0.93	1.37168	38.8	5.74	41.7204	4.18465	Reichetal_Venezuela
Carex_flacca	0.0427866	C3	Angiosperms	Monocot	NA	NA	NA	NA	NA	NA	Poorter_de_Jong_Chalk_grassland
Carpinus_betulus	0.0285941	C3	Angiosperms	Dicot	1.87	1.18973	118.08	7.2	63.1444	6.05178	OleksynPol_Siemanice
Carpinus_caroliniana	0.0350527	C3	Angiosperms	Dicot	2.15	1.04715	NA	NA	NA	NA	Ricklefs_SE_Ontario	Williams_Linera_Mexico
Carpinus_cordata	0.0285941	C3	Angiosperms	Dicot	NA	NA	86.4537	5.42929	NA	NA	Koike_SAPPORO__JAPAN
Carum_carvi	0.0820545	C3	Angiosperms	Dicot	3.5	1.32651	502.513	19	143.575	14.3233	Diemer_Korner_Austria_low
Carya_glabra	0.030429	C3	Angiosperms	Dicot	2.105	1.69083	NA	NA	NA	NA	Jose_Gillespie_Indiana	MitchellNC_Coweeta
Carya_ovata	0.030429	C3	Angiosperms	Dicot	2.09	1.45685	91	8.4	45.9596	4.75152	Reichetal_Wisconsin	Ricklefs_SE_Ontario
Cassia_grandis	0.0549428	C3	Angiosperms	Dicot	NA	NA	NA	5	NA	NA	Martin_etal_Guanacaste
Castanea_sativa	0.0486209	C3	Angiosperms	Dicot	2.37667	1.78623	NA	NA	NA	NA	Cornelissen_UK_Sheffield
Castanopsis_sieboldii	0.042229	C3	Angiosperms	Dicot	1.40185	2.0046	73.7628	11.0375	50.7423	5.35876	Hikosaka-Japan_Chiba_Japan	Miyazawa_Chiba_M	Nitta_Chiba_N
Celtis_occidentalis	0.0349562	C3	Angiosperms	Dicot	2.39	1.97521	117	9.7	48.954	4.91088	Reichetal_Wisconsin
Cerastium_arvense	0.0394325	C3	Angiosperms	Dicot	3.5	3.5	NA	NA	NA	NA	Diemer_Korner_Austria_low
Ceratonia_siliqua	0.0288294	C3	Angiosperms	Dicot	1.37	3.1118	52.3964	13.225	36.6409	3.66461	Christodoulakis_Malakasa	Gulias_UIB	Villar_Andalucнa_mesic
Cerbera_manghas	0.0531349	C3	Angiosperms	Dicot	NA	NA	NA	NA	NA	NA	Turner_&_Tan_Beach_forest
Cercidiphyllum_japonicum	0.0265775	C3	Angiosperms	Dicot	NA	NA	101.712	7.32323	NA	NA	Koike_SAPPORO__JAPAN
Chaetachme_aristata	0.0152902	C3	Angiosperms	Dicot	3.57	3.01598	NA	NA	NA	NA	MidgelySA_Dukuduku	MidgelySA_Mapelane	Villar_Kibale_Forest_Uganda
Chamaenerion_angustifolium	0.0374146	C3	Angiosperms	Dicot	3.32	1.19721	NA	NA	NA	NA	Pyankov_Urals_Yekaterinburg
Chilopsis_linearis	0.0595214	C3	Angiosperms	Dicot	1.544	3.58979	NA	NA	NA	NA	Villar_Chihuahua
Chionanthus_virginicus	0.0694734	C3	Angiosperms	Dicot	1.75964	0.607779	NA	NA	NA	NA	Villar_N_Carolina_forest
Chrysosplenium_alternifolium	0.0372777	C3	Angiosperms	Dicot	2.37693	0.475387	NA	NA	NA	NA	Pyankov_Urals_Yekaterinburg
Cichorium_intybus	0.0683406	C3	Angiosperms	Dicot	3.55	1.24301	549.359	18.7667	154.749	15.0977	Gulias_UIB	Shipley_Sherbrooke
Cirsium_arvense	0.0728946	C3	Angiosperms	Dicot	1.94	1.08268	NA	NA	NA	NA	Poorter_de_Jong_Along_ditch	Pyankov_Urals_Yekaterinburg
Cirsium_vulgare	0.0728946	C3	Angiosperms	Dicot	NA	NA	NA	NA	NA	NA	Poorter_de_Jong_Reed_marsh
Clematis_tangutica	0.0564843	C3	Angiosperms	Dicot	NA	NA	NA	NA	NA	NA	Pyankov_Tadjikistan_Tadjikistan_higher
Cneorum_tricoccon	0.0467907	C3	Angiosperms	Dicot	2.01	2.43719	107.141	10.634	53.3039	4.36322	Gulias_Binifaldу
Comarum_salesovianum	0.0459345	C3	Angiosperms	Dicot	NA	NA	NA	NA	NA	NA	Pyankov_Tadjikistan_Tadjikistan_high
Comptonia_peregrina	0.0401156	C3	Angiosperms	Dicot	2.21	1.65876	165.527	12.424	74.899	7.4899	Small1972_OTTAWA
Convallaria_majalis	0.0436458	C3	Angiosperms	Monocot	3.82	0.90534	NA	NA	NA	NA	Pyankov_Urals_Yekaterinburg
Convolvulus_arvensis	0.0569043	C3	Angiosperms	Dicot	3.7427	1.55008	425.905	17.45	77.862	7.62792	Garnier_etal_F/CR	Garnier_etal_SM/C	Gulias_UIB
Cornus_alternifolia	0.0579578	C3	Angiosperms	Dicot	1.7	0.68	NA	NA	NA	NA	Ricklefs_SE_Ontario
Cornus_florida	0.0439925	C3	Angiosperms	Dicot	1.5509	1.04167	85	7.3	60.7143	5.63143	Reichetal_Wisconsin	Villar_N_Carolina_forest	MitchellNC_Coweeta
Cornus_sanguinea	0.0420533	C3	Angiosperms	Dicot	2.125	1.31811	NA	NA	NA	NA	Cornelissen_UK_Sheffield
Cornus_suecica	0.0439893	C3	Angiosperms	Dicot	2.06553	0.667568	NA	NA	NA	NA	Kudo_Cornelissen_Abisko
Corylus_avellana	0.0308323	C3	Angiosperms	Dicot	2.25312	1.38152	NA	NA	NA	NA	Cornelissen_UK_Sheffield	Niinemets_Kull94_Estonia	Niinemets_Kull98_Tartu
Corymbia_gummifera	0.0611071	C3	Angiosperms	Dicot	0.813333	1.51974	58.6601	12.9965	72.1231	8.55175	Wright_Oz_syd_loP
Coula_edulis	0.0195327	C3	Angiosperms	Dicot	1.66	NA	NA	NA	NA	NA	Villar_Douala-Edea_Forest_Cameroon
Crescentia_cujete	0.0600713	C3	Angiosperms	Dicot	2	1.36	NA	NA	NA	NA	Lal_etal_Inceptisol
Dactylis_glomerata	0.0775479	C3	Angiosperms	Monocot	3.07165	1.27729	129.278	5.90311	42.7637	4.27637	Garnier_etal_F/CR	Garnier_etal_Les_Agros	Garnier_etal_SM/C	Shipley_Sherbrooke
Dalbergia_armata	0.0570582	C3	Angiosperms	Dicot	4.768	4.41891	NA	NA	NA	NA	MidgelySA_Dukuduku
Dalbergia_sissoo	0.0548761	C3	Angiosperms	Dicot	2.09	2.52681	NA	NA	NA	NA	Lal_etal_Inceptisol
Datura_stramonium	0.0793308	C3	Angiosperms	Dicot	5.72	4.04991	596.629	28.5667	104.306	7.05365	Gulias_UIB
Daucus_carota	0.0776551	C3	Angiosperms	Dicot	2.64286	1.78083	275.758	15.5269	109.179	10.9179	Garnier_etal_F/CR	Garnier_etal_SM/C
Deschampsia_cespitosa	0.0775452	C3	Angiosperms	Monocot	1.86418	1.0337	NA	NA	NA	NA	Kudo_Cornelissen_Abisko
Desmodium_canadense	0.0486443	C3	Angiosperms	Dicot	2.34	1.49	191.18	12.1	81.7009	8.12081	Tjoelker_Cedar_Creek
Dialium_guianense	0.028714	C3	Angiosperms	Dicot	1.688	1.40588	NA	NA	NA	NA	Bongers_et_al_Los_Tuxtlas
Dialium_schlechteri	0.0242612	C3	Angiosperms	Dicot	3.284	2.76664	NA	NA	NA	NA	MidgelySA_Sand_Forest
Dillenia_indica	0.0496526	C3	Angiosperms	Dicot	1.36	1.24984	NA	NA	NA	NA	Lal_etal_Inceptisol
Dillenia_suffruticosa	0.0536413	C3	Angiosperms	Dicot	NA	NA	147	12.6	NA	NA	Tan_et_al_adinandra_trema_belukar
Diospyros_cauliflora	0.0957622	C3	Angiosperms	Dicot	NA	NA	57.4	4.2	NA	NA	Osada_Thomas_Pasoh
Diospyros_maingayi	0.0550865	C3	Angiosperms	Dicot	NA	NA	29.1	5.64	NA	NA	Osada_Thomas_Pasoh
Diospyros_texana	0.0786225	C3	Angiosperms	Dicot	2.1	1.55556	NA	NA	NA	NA	Nelson_etal_Texas
Dracocephalum_heterophyllum	0.0881361	C3	Angiosperms	Dicot	NA	NA	NA	NA	NA	NA	Pyankov_Tadjikistan_Tadjikistan_high
Echinacea_angustifolia	0.0910055	C3	Angiosperms	Dicot	NA	NA	NA	18.2967	NA	NA	McAllister_Konza
Echinacea_purpurea	0.0932614	C3	Angiosperms	Dicot	1.5	1.16732	122.9	9.77	81.9333	8.36963	Reichetal_Wisconsin
Ekebergia_capensis	0.0600496	C3	Angiosperms	Dicot	2.13433	2.63568	NA	NA	NA	NA	MidgelySA_Alexandria	MidgelySA_Amatolas	MidgelySA_Umtiza
Epipactis_helleborine	0.0382888	C3	Angiosperms	Monocot	NA	NA	NA	NA	NA	NA	Shipley_Sherbrooke
Erigeron_strigosus	0.0573925	C3	Angiosperms	Dicot	NA	NA	NA	NA	NA	NA	Shipley_Sherbrooke
Eucalyptus_baxteri	0.0632622	C3	Angiosperms	Dicot	0.82	2.05	NA	NA	NA	NA	Specht_Rundel_Mt_Lofty
Eucalyptus_dumosa	0.0632768	C3	Angiosperms	Dicot	0.907617	2.74348	38.2773	13.4411	42.1734	4.8993	Wright_Oz_wnsw_loP
Eucalyptus_globulus	0.0654416	C3	Angiosperms	Dicot	1.27	1.8415	NA	NA	NA	NA	Lal_etal_Inceptisol
Eucalyptus_incrassata	0.0632768	C3	Angiosperms	Dicot	0.78	3.54545	NA	NA	NA	NA	Specht_Rundel_Dark_Island_mallee
Eucalyptus_obliqua	0.0632622	C3	Angiosperms	Dicot	0.94	2.13636	NA	NA	NA	NA	Specht_Rundel_Mt_Lofty
Eucalyptus_umbra	0.0610492	C3	Angiosperms	Dicot	0.911794	1.87654	40.6586	8.58115	44.5919	4.57286	Wright_Oz_syd_hiP
Euclea_divinorum	0.0174154	C3	Angiosperms	Dicot	NA	2.52881	NA	5.15	NA	1.99381	Tuohy_etal_Zimbabwe_CHID	Tuohy_etal_Zimbabwe_MAT
Eurycoma_longifolia	0.048703	C3	Angiosperms	Dicot	NA	NA	NA	NA	NA	NA	Chua_et_al_Malaysia
Fagus_crenata	0.0633603	C3	Angiosperms	Dicot	NA	NA	57.1818	5.46086	NA	NA	Koike_SAPPORO__JAPAN
Fagus_grandifolia	0.0657034	C3	Angiosperms	Dicot	2.035	1.23356	NA	NA	NA	NA	Jose_Gillespie_Indiana	Ricklefs_SE_Ontario
Fagus_sylvatica	0.0633603	C3	Angiosperms	Dicot	2.28333	1.49695	146.28	6.9	67.1009	6.55921	Cornelissen_UK_Sheffield	OleksynPol_Siemanice
Festuca_rubra	0.0904937	C3	Angiosperms	Monocot	NA	NA	NA	NA	NA	NA	Poorter_de_Jong_Dry_open_grassland
Ficus_carica	0.0403049	C3	Angiosperms	Dicot	2.53	2.44822	NA	NA	NA	NA	Lal_etal_Inceptisol	Villar_Andalucнa_mesic
Ficus_racemosa	0.0401722	C3	Angiosperms	Dicot	2.255	1.75981	250	16.4	103.734	10.3436	Lal_etal_Ultisol	Prior_dry_monsoon_forest
Ficus_religiosa	0.0336213	C3	Angiosperms	Dicot	1.48	1.61172	NA	NA	NA	NA	Lal_etal_Inceptisol
Fragaria_viridis	0.0352236	C3	Angiosperms	Dicot	1.83	0.683478	NA	NA	NA	NA	Pyankov_Urals_Yekaterinburg
Fraxinus_americana	0.065059	C3	Angiosperms	Dicot	2.1209	1.63879	110.5	8.9	52.4594	5.18745	Bassow&Bazzaz_PETERSHAM__MA	Reichetal_Wisconsin	Ricklefs_SE_Ontario
Fraxinus_angustifolia	0.0628022	C3	Angiosperms	Dicot	2.25	2.19427	202.869	22.6667	85.5989	8.11195	Gulias_UIB	Villar_Andalucнa_mesic
Fraxinus_excelsior	0.0628022	C3	Angiosperms	Dicot	2.19583	1.72256	NA	NA	NA	NA	Cornelissen_UK_Sheffield	Niinemets_Kull94_Estonia	Niinemets_Kull98_Tartu
Fraxinus_nigra	0.0628022	C3	Angiosperms	Dicot	2.1	1.51079	NA	NA	NA	NA	Ricklefs_SE_Ontario
Fraxinus_ornus	0.0628022	C3	Angiosperms	Dicot	2.02	3.16119	NA	NA	NA	NA	Villar_Andalucнa_mesic
Fraxinus_pennsylvanica	0.065059	C3	Angiosperms	Dicot	1.8	1.57895	NA	NA	NA	NA	Ricklefs_SE_Ontario
Galeopsis_tetrahit	0.0749546	C3	Angiosperms	Dicot	NA	NA	NA	NA	NA	NA	Shipley_Sherbrooke
Galium_aparine	0.0931998	C3	Angiosperms	Dicot	NA	NA	NA	NA	NA	NA	Poorter_de_Jong_Reed_marsh
Galium_mollugo	0.102176	C3	Angiosperms	Dicot	2.94365	0.596685	NA	NA	NA	NA	Pyankov_Urals_Yekaterinburg
Gardenia_jasminoides	0.0594964	C3	Angiosperms	Dicot	1.52	1.24792	NA	NA	NA	NA	Lal_etal_Inceptisol
Genista_tinctoria	0.0438381	C3	Angiosperms	Dicot	3.12	2.65209	NA	NA	NA	NA	Pyankov_Urals_Yekaterinburg
Gentiana_bavarica	0.0638958	C3	Angiosperms	Dicot	1.62	1.00866	NA	NA	NA	NA	Diemer_Korner_Austria_high
Gentiana_leucomelaena	0.0617156	C3	Angiosperms	Dicot	NA	NA	NA	NA	NA	NA	Pyankov_Tadjikistan_Tadjikistan_high
Glaux_maritima	0.0404143	C3	Angiosperms	Dicot	NA	NA	NA	NA	NA	NA	Pyankov_Tadjikistan_Tadjikistan_high
Griselinia_littoralis	0.117496	C3	Angiosperms	Dicot	1.04795	1.1208	NA	NA	NA	NA	Korner_et_al_86_Haast_Valley_NZ
Halerpestes_sarmentosa	0.0413314	C3	Angiosperms	Dicot	NA	NA	NA	NA	NA	NA	Pyankov_Tadjikistan_Tadjikistan_high
Hedera_helix	0.0934966	C3	Angiosperms	Dicot	1.39222	1.01785	NA	NA	NA	NA	Cornelissen_UK_Sheffield
Helianthus_microcephalus	0.090607	C3	Angiosperms	Dicot	2.62	1.04382	259.6	10.5	99.084	10.0592	Reichetal_N_Carolina
Heteromeles_arbutifolia	0.0264446	C3	Angiosperms	Dicot	1.03037	2.18144	52.3646	11.4472	43.5229	4.38479	Ackerly_Jasper	Field_et_al_83_Jasper_Ridge	Villar_California_forest
Hibbertia_bracteata	0.0310194	C3	Angiosperms	Dicot	1.04045	1.14542	53.9032	6.73394	51.8078	5.87903	Wright_Oz_syd_loP
Hippophae_rhamnoides	0.0398318	C3	Angiosperms	Dicot	3.04333	2.4407	NA	NA	NA	NA	Cornelissen_UK_Sheffield
Holcus_lanatus	0.0796875	C3	Angiosperms	Monocot	NA	NA	NA	NA	NA	NA	Poorter_de_Jong_Poor_hay_meadow
Holodiscus_discolor	0.0308176	C3	Angiosperms	Dicot	1.94089	1.55991	161.065	12.6183	82.9851	8.0891	Ackerly_Jasper
Hordeum_murinum	0.0823917	C3	Angiosperms	Monocot	3.05	1.05215	NA	NA	NA	NA	Garnier_etal_SM/C
Hyoscyamus_niger	0.0676617	C3	Angiosperms	Dicot	5.4	1.917	NA	NA	NA	NA	Pyankov_Urals_Yekaterinburg
Impatiens_capensis	0.0496906	C3	Angiosperms	Dicot	NA	NA	NA	NA	NA	NA	Shipley_Sherbrooke
Ipomoea_carnea	0.0501617	C3	Angiosperms	Dicot	NA	NA	NA	14	NA	NA	Tezara_etal98_Coro
Itea_virginica	0.0242204	C3	Angiosperms	Dicot	1.12	0.79744	90.5	6.3	80.8036	7.90028	DeLucia95_Okefenokee_Swamp
Juglans_ailanthifolia	0.0218046	C3	Angiosperms	Dicot	3.1	2.4645	90.5279	7.19697	29.2026	2.92026	Koike_SAPPORO__JAPAN
Juglans_cinerea	0.0196509	C3	Angiosperms	Dicot	2.6	1.58537	NA	NA	NA	NA	Ricklefs_SE_Ontario
Juglans_nigra	0.0196509	C3	Angiosperms	Dicot	2.96	0.970492	175	5.8	59.1216	5.97635	Reichetal_Wisconsin
Juglans_regia	0.0196509	C3	Angiosperms	Dicot	2.19333	1.5016	NA	NA	NA	NA	Cornelissen_UK_Sheffield
Kielmeyera_coriacea	0.0217895	C3	Angiosperms	Dicot	1.09	2.23452	51	10.5	46.789	4.69899	Prado&DeMoraes1997_SAO_CARLOS
Lagerstroemia_speciosa	0.0397762	C3	Angiosperms	Dicot	2.03	1.77422	NA	NA	NA	NA	Lal_etal_Inceptisol
Lannea_coromandelica	0.0571768	C3	Angiosperms	Dicot	1.62	1.30734	NA	NA	NA	NA	Lal_etal_Ultisol
Larrea_tridentata	0.0693266	C3	Angiosperms	Dicot	2.16743	3.90329	85	18.3	43.8144	3.73546	Reichetal_New_Mexico	Villar_Chihuahua
Laurus_azorica	0.0302783	C3	Angiosperms	Magnoliidae	1.257	1.62027	NA	NA	NA	NA	Villar_Canary_Is_lauriphyll
Laurus_nobilis	0.0302783	C3	Angiosperms	Magnoliidae	NA	NA	NA	NA	NA	NA	Christodoulakis_Malakasa
Lavandula_dentata	0.101622	C3	Angiosperms	Dicot	2.46	1.95431	297.807	23.8667	121.06	12.2123	Gulias_UIB
Leucanthemum_vulgare	0.0661407	C3	Angiosperms	Dicot	2.19	0.928556	NA	NA	NA	NA	Poorter_de_Jong_Dry_open_grassland	Pyankov_Urals_Yekaterinburg
Licania_heteromorpha	0.0342021	C3	Angiosperms	Dicot	1.3	1.93165	53.8	7.98	41.3846	4.13118	Reichetal_Venezuela
Ligustrum_vulgare	0.0868912	C3	Angiosperms	Dicot	1.57667	1.57801	NA	NA	NA	NA	Cornelissen_UK_Sheffield
Limonium_migjornense	0.08735	C3	Angiosperms	Dicot	2.47	2.65855	155.148	16.5333	62.8129	6.21892	Gulias_Sуller
Linnaea_borealis	0.0813536	C3	Angiosperms	Dicot	1.13	0.548877	NA	NA	NA	NA	Pyankov_Urals_Yekaterinburg
Liquidambar_styraciflua	0.0130341	C3	Angiosperms	Dicot	1.22562	0.755424	NA	NA	NA	NA	Villar_N_Carolina_forest	Williams_Linera_Mexico
Liriodendron_tulipifera	0.080523	C3	Angiosperms	Magnoliidae	1.9237	1.20891	170	10.2	75.8929	7.51339	Jose_Gillespie_Indiana	Reichetal_N_Carolina	Villar_N_Carolina_forest	MitchellNC_Coweeta
Litchi_chinensis	0.0551563	C3	Angiosperms	Dicot	1.42	1.83038	NA	NA	NA	NA	Lal_etal_Inceptisol
Lobelia_inflata	0.0899081	C3	Angiosperms	Dicot	NA	NA	NA	NA	NA	NA	Shipley_Sherbrooke
Lolium_rigidum	0.0817816	C3	Angiosperms	Monocot	2.48	0.996111	NA	NA	NA	NA	Garnier_etal_SM/C
Lophira_alata	0.0130475	C3	Angiosperms	Dicot	1.74	NA	NA	NA	NA	NA	Villar_Douala-Edea_Forest_Cameroon
Lotus_corniculatus	0.0315498	C3	Angiosperms	Dicot	3.06819	1.48222	NA	NA	NA	NA	Garnier_etal_SM/C
Lumnitzera_littorea	0.0309379	C3	Angiosperms	Dicot	NA	NA	NA	NA	NA	NA	Turner_&_Tan_Mangroves
Lythrum_salicaria	0.0539053	C3	Angiosperms	Dicot	NA	NA	NA	NA	NA	NA	Shipley_Sherbrooke
Maackia_amurensis	0.0546845	C3	Angiosperms	Dicot	NA	NA	88.8822	6.75505	NA	NA	Koike_SAPPORO__JAPAN
Machilus_thunbergii	0.0302794	C3	Angiosperms	Magnoliidae	1.6	2	104	13	65	6.5	Miyazawa_Chiba_M	Nitta_Chiba_N
Magnolia_fraseri	0.073928	C3	Angiosperms	Magnoliidae	2.29	1.00881	NA	NA	NA	NA	MitchellNC_Coweeta
Magnolia_grandiflora	0.0609915	C3	Angiosperms	Magnoliidae	1.34	2.09576	NA	NA	NA	NA	Lal_etal_Inceptisol
Magnolia_obovata	0.073928	C3	Angiosperms	Magnoliidae	NA	NA	108.336	8.77525	NA	NA	Koike_SAPPORO__JAPAN
Malus_domestica	0.0350638	C3	Angiosperms	Dicot	NA	NA	NA	NA	NA	NA	Niinemets_Kull94_Estonia
Malus_sylvestris	0.0350638	C3	Angiosperms	Dicot	2.17333	1.846	NA	NA	NA	NA	Cornelissen_UK_Sheffield	Niinemets_Kull94_Estonia
Mangifera_indica	0.0485182	C3	Angiosperms	Dicot	1.68	2.27472	NA	NA	NA	NA	Lal_etal_Inceptisol
Manihot_esculenta	0.0381264	C3	Angiosperms	Dicot	3.98	1.44675	467.9	16.9	117.563	11.6814	Reichetal_Venezuela
Medicago_minima	0.0532927	C3	Angiosperms	Dicot	4.29092	1.59381	245.883	11.331	65.5971	6.55971	Garnier_etal_F/CR	Garnier_etal_SM/C
Melaleuca_leucadendra	0.0569369	C3	Angiosperms	Dicot	1.05	1.56716	129	18.7	122.857	11.9324	Prior_dry_monsoon_forest
Melampyrum_pratense	0.0953682	C3	Angiosperms	Dicot	3.31	1.60866	NA	NA	NA	NA	Pyankov_Urals_Yekaterinburg
Menyanthes_trifoliata	0.038078	C3	Angiosperms	Dicot	NA	NA	NA	NA	NA	NA	Poorter_de_Jong_Quaking_Fen
Molinia_caerulea	0.100062	C3	Angiosperms	Monocot	NA	NA	NA	NA	NA	NA	Poorter_de_Jong_Dry_heath	Poorter_de_Jong_Wet_heath
Morus_alba	0.0738595	C3	Angiosperms	Dicot	2.03	1.36619	NA	NA	NA	NA	Lal_etal_Inceptisol
Myrica_gale	0.0401156	C3	Angiosperms	Dicot	NA	NA	NA	NA	NA	NA	Niinemets_Kull94_Estonia
Myrsine_sandwicensis	0.0445467	C3	Angiosperms	Dicot	1.05	0.483514	NA	NA	NA	NA	Baruch&Goldstein_Hawaii_Low_Old
Myrtus_communis	0.0676284	C3	Angiosperms	Dicot	1.5	1.4437	NA	NA	NA	NA	Christodoulakis_Malakasa	Villar_Andalucнa_mesic
Neolitsea_sericea	0.030255	C3	Angiosperms	Magnoliidae	1.37509	1.52092	54.0726	5.95	39.3563	3.9072	Hikosaka-Japan_Chiba_Japan	Miyazawa_Chiba_M	Nitta_Chiba_N
Nerium_oleander	0.0823123	C3	Angiosperms	Dicot	1.39	2.52131	NA	NA	NA	NA	Christodoulakis_Malakasa	Villar_Andalucнa_mesic
Nothofagus_nitida	0.0313158	C3	Angiosperms	Dicot	1.16	1.75	NA	NA	NA	NA	Lusk_saplings_Cordillera_Pelada
Nuytsia_floribunda	0.0307584	C3	Angiosperms	Dicot	0.761	3.49529	32.4468	12.8307	42.637	3.67084	Veneklaas_W_Australia
Olea_europaea	0.0826103	C3	Angiosperms	Dicot	1.66988	3.29534	NA	NA	NA	NA	Christodoulakis_Malakasa	Villar_Canary_Is_xeric	Villar_Andalucнa_xeric
Olearia_virgata	0.0640284	C3	Angiosperms	Dicot	1.9967	3.37164	NA	NA	NA	NA	Lee_NZ_Murchison_Mtns
Ostrya_japonica	0.0352885	C3	Angiosperms	Dicot	NA	NA	101.981	6.62879	NA	NA	Koike_SAPPORO__JAPAN
Ostrya_virginiana	0.0307569	C3	Angiosperms	Dicot	2.2	0.814815	NA	NA	NA	NA	Ricklefs_SE_Ontario
Oxygraphis_glacialis	0.045373	C3	Angiosperms	Dicot	NA	NA	NA	NA	NA	NA	Pyankov_Tadjikistan_Tadjikistan_higher
Oxyria_digyna	0.0760334	C3	Angiosperms	Dicot	4.10333	2.1169	645.161	16.4	141.794	14.1797	Diemer_Korner_Austria_high	Kudo_Cornelissen_Latnjajaure	Kudo_Cornelissen_Svalbard	Pyankov_Tadjikistan_Tadjikistan_higher
Persea_lingue	0.0303274	C3	Angiosperms	Magnoliidae	1.01	1.05208	78.7	8.2	77.9208	7.79406	Lusk-adults_Los_Lleuques
Phillyrea_angustifolia	0.071613	C3	Angiosperms	Dicot	1.58	3.70892	NA	NA	NA	NA	Villar_Andalucнa_xeric
Phillyrea_latifolia	0.0957648	C3	Angiosperms	Dicot	1.5787	2.17546	106.246	12.5813	59.6888	4.18176	Garnier_etal_F/CR	Garnier_etal_SM/C	Gulias_Binifaldу
Phleum_alpinum	0.081771	C3	Angiosperms	Monocot	3.15373	1.31034	NA	NA	NA	NA	Kudo_Cornelissen_Latnjajaure
Phragmites_australis	0.0778521	C3	Angiosperms	Monocot	NA	NA	NA	NA	NA	NA	Poorter_de_Jong_Along_ditch	Poorter_de_Jong_Reed_marsh
Picconia_excelsa	0.0825765	C3	Angiosperms	Dicot	1.36	2.37524	NA	NA	NA	NA	Villar_Canary_Is_lauriphyll
Piper_auritum	0.0417742	C3	Angiosperms	Magnoliidae	3.4874	1.12895	345	9.5	91.907	9.00631	Bongers_et_al_Los_Tuxtlas	Williams_et_al_LosTuxtlas2
Plantago_lanceolata	0.0843145	C3	Angiosperms	Dicot	2.31	1.3629	NA	NA	NA	NA	Diemer-Ecuador_lowest	Poorter_de_Jong_Chalk_grassland	Poorter_de_Jong_Dry_open_grassland
Plantago_media	0.0736395	C3	Angiosperms	Dicot	1.83	0.859392	NA	NA	NA	NA	Pyankov_Urals_Yekaterinburg
Plantago_rigida	0.0714753	C3	Angiosperms	Dicot	1.33	2.1679	NA	NA	NA	NA	Diemer-Ecuador_low
Platanus_occidentalis	0.010898	C3	Angiosperms	Dicot	2.0378	1.14459	NA	NA	NA	NA	Villar_N_Carolina_forest	MitchellNC_Coweeta
Poa_pratensis	0.0797012	C3	Angiosperms	Monocot	1.66	1.82	300.96	19.8558	181.301	16.7033	McAllister_Konza	Tjoelker_Cedar_Creek
Podophyllum_peltatum	0.0410813	C3	Angiosperms	Dicot	4.31	1.36565	252.5	7.2	58.7388	5.26032	Reichetal_N_Carolina	Reichetal_Wisconsin
Polygala_sibirica	0.0286295	C3	Angiosperms	Dicot	1.84986	1.28362	NA	NA	NA	NA	Pyankov_Urals_Yekaterinburg
Polygonum_aviculare	0.0668514	C3	Angiosperms	Dicot	4.91	1.45827	NA	NA	NA	NA	Pyankov_Urals_Yekaterinburg
Pongamia_pinnata	0.0527135	C3	Angiosperms	Dicot	2.79	1.68516	NA	NA	NA	NA	Lal_etal_Inceptisol
Populus_alba	0.065383	C3	Angiosperms	Dicot	2.005	1.27675	189.931	16.6	80.8216	14.5937	Gulias_UIB	Villar_Andalucнa_mesic
Populus_balsamifera	0.0354469	C3	Angiosperms	Dicot	1.95	1.62122	NA	NA	NA	NA	Ricklefs_SE_Ontario	Chapin_etc_Toolik_Lake
Populus_deltoides	0.0682226	C3	Angiosperms	Dicot	2.39	2.10755	162	14.8	68.6441	6.89831	Lal_etal_Inceptisol	Reichetal_Wisconsin	Ricklefs_SE_Ontario
Populus_fremontii	0.0637548	C3	Angiosperms	Dicot	1.66	1.98091	120	14.4	72.2892	7.2694	Reichetal_New_Mexico
Populus_grandidentata	0.065383	C3	Angiosperms	Dicot	2.5	1.57233	193.385	15.084	NA	NA	Jurik86_Pellston_MI	Ricklefs_SE_Ontario
Populus_heterophylla	0.0637548	C3	Angiosperms	Dicot	2.40269	1.67564	NA	NA	NA	NA	Villar_N_Carolina_forest
Populus_maximowiczii	0.0314293	C3	Angiosperms	Dicot	NA	NA	125.031	12.8157	NA	NA	Koike_SAPPORO__JAPAN
Populus_tremula	0.065383	C3	Angiosperms	Dicot	2.32745	2.06024	NA	NA	NA	NA	Kudo_Cornelissen_Abisko	Niinemets_Kull94_Estonia	Niinemets_Kull98_Tartu
Populus_tremuloides	0.065383	C3	Angiosperms	Dicot	2.16279	1.7669	114.497	9.92719	54.5476	5.49978	Reichetal_Wisconsin	Ricklefs_SE_Ontario	Small1972_OTTAWA	Villar_Toronto	Chapin_etc_Toolik_Lake
Primula_algida	0.0532995	C3	Angiosperms	Dicot	NA	NA	NA	NA	NA	NA	Pyankov_Tadjikistan_Tadjikistan_high
Prosopis_glandulosa	0.054393	C3	Angiosperms	Dicot	2.645	3.7524	92	17.9	36.9478	3.68064	Nelson_etal_Texas	Reichetal_New_Mexico
Prosopis_juliflora	0.054393	C3	Angiosperms	Dicot	NA	NA	NA	7	NA	NA	Tezara_etal98_Coro
Prunella_vulgaris	0.0643334	C3	Angiosperms	Dicot	NA	NA	NA	NA	NA	NA	Shipley_Sherbrooke
Prunus_sargentii	0.0433778	C3	Angiosperms	Dicot	NA	NA	92.4947	7.95455	NA	NA	Koike_SAPPORO__JAPAN
Prunus_serotina	0.0399916	C3	Angiosperms	Dicot	2.48287	1.73589	227.5	15.1	91.7926	8.96449	Bassow&Bazzaz_PETERSHAM__MA	Reichetal_Wisconsin	Ricklefs_SE_Ontario
Prunus_virginiana	0.035585	C3	Angiosperms	Dicot	2.8	2.35294	NA	NA	NA	NA	Ricklefs_SE_Ontario
Psidium_guajava	0.0700421	C3	Angiosperms	Dicot	1.73	1.57603	NA	6.3	NA	NA	Lal_etal_Inceptisol	Martin_etal_Guanacaste
Pterocarpus_marsupium	0.0503967	C3	Angiosperms	Dicot	2.48	2.8644	NA	NA	NA	NA	Lal_etal_Ultisol
Purshia_tridentata	0.0259528	C3	Angiosperms	Dicot	2.366	NA	NA	NA	NA	NA	DeLucia91Ecol_RENO__NEVADA
Pyrola_rotundifolia	0.0666653	C3	Angiosperms	Dicot	1.45	0.710784	NA	NA	NA	NA	Pyankov_Urals_Yekaterinburg
Qualea_grandiflora	0.0548099	C3	Angiosperms	Dicot	NA	NA	NA	11.5	NA	NA	Franco&Luttge_Brasilia
Quercus_acuta	0.0358109	C3	Angiosperms	Dicot	0.793668	0.881485	46.7517	5.68	58.9059	6.44367	Hikosaka-Japan_Chiba_Japan	Nitta_Chiba_N
Quercus_cerris	0.0379517	C3	Angiosperms	Dicot	2.73667	2.75222	NA	NA	NA	NA	Cornelissen_UK_Sheffield
Quercus_coccifera	0.0379484	C3	Angiosperms	Dicot	1.315	1.98643	59.3713	9.97125	49.4761	6.20686	Christodoulakis_Malakasa	Gulias_Puigpunyent	Villar_Andalucнa_xeric
Quercus_coccinea	0.0443402	C3	Angiosperms	Dicot	1.73	1.4661	111	9.7	64.1618	6.61618	Reichetal_N_Carolina	MitchellNC_Coweeta
Quercus_ilex	0.0379484	C3	Angiosperms	Dicot	1.76619	2.80257	53.8523	9.06605	41.4121	4.14121	Gulias_Puigpunyent
Quercus_macrocarpa	0.0357894	C3	Angiosperms	Dicot	2.27	2.11354	158.97	14.75	67.4949	6.81642	Reichetal_Wisconsin	Ricklefs_SE_Ontario	Tjoelker_Cedar_Creek
Quercus_mongolica	0.0422138	C3	Angiosperms	Dicot	NA	NA	74.9251	6.81818	NA	NA	Koike_SAPPORO__JAPAN
Quercus_nigra	0.0443402	C3	Angiosperms	Dicot	1.29	1.66239	115.234	13.605	89.3287	8.18398	Cavendar_Bares_Florida
Quercus_petraea	0.0400796	C3	Angiosperms	Dicot	2.56833	1.89975	NA	NA	NA	NA	Cornelissen_UK_Sheffield
Quercus_robur	0.0400796	C3	Angiosperms	Dicot	2.365	1.59945	85.1	7.4	45.7527	7.23652	Cornelissen_UK_Sheffield	Niinemets_Kull94_Estonia	OleksynPol_Siemanice
Quercus_rubra	0.0443402	C3	Angiosperms	Dicot	2.06373	1.67293	148.552	15.0967	71.4156	7.68202	Bassow&Bazzaz_PETERSHAM__MA	Cornelissen_UK_Sheffield	Jose_Gillespie_Indiana	Jurik86_Pellston_MI	Ricklefs_SE_Ontario	Villar_Toronto	OleksynPol_Siemanice	MitchellNC_Coweeta
Quercus_stellata	0.0357894	C3	Angiosperms	Dicot	1.73	2.4546	122.395	17.275	70.7486	7.03782	Cavendar_Bares_Florida
Quercus_suber	0.0358109	C3	Angiosperms	Dicot	1.925	3.02871	81.5	14	41.7949	4.1543	Mediavilla_et_al_Salamanca	Villar_Andalucнa_mesic
Quercus_virginiana	0.0752568	C3	Angiosperms	Dicot	1.32	1.95652	159.354	22.646	120.723	11.5747	Cavendar_Bares_Florida
Ranunculus_repens	0.0652712	C3	Angiosperms	Dicot	NA	NA	NA	NA	NA	NA	Poorter_de_Jong_Poor_hay_meadow
Rheum_nobile	0.0827275	C3	Angiosperms	Dicot	3.4902	2.28293	164.014	10.8643	46.9926	4.75892	Terashima_Nepal
Rhizophora_apiculata	0.0570893	C3	Angiosperms	Dicot	NA	NA	NA	NA	NA	NA	Turner_&_Tan_Mangroves
Rhizophora_mucronata	0.0592114	C3	Angiosperms	Dicot	NA	NA	NA	NA	NA	NA	Turner_&_Tan_Mangroves
Rhus_typhina	0.0418736	C3	Angiosperms	Dicot	3.1	2.03947	NA	NA	NA	NA	Ricklefs_SE_Ontario
Robinia_pseudoacacia	0.0546845	C3	Angiosperms	Dicot	3.49	1.83906	243.1	9.4	56.1432	5.73118	Cornelissen_UK_Sheffield	Reichetal_N_Carolina	MitchellNC_Coweeta
Rosa_arkansana	0.0350111	C3	Angiosperms	Dicot	NA	NA	NA	9.45292	NA	NA	McAllister_Konza
Rosa_canina	0.0350117	C3	Angiosperms	Dicot	NA	NA	NA	NA	NA	NA	Niinemets_Kull94_Estonia
Rosa_rugosa	0.0350111	C3	Angiosperms	Dicot	NA	NA	NA	NA	NA	NA	Niinemets_Kull94_Estonia
Rubus_idaeus	0.0437408	C3	Angiosperms	Dicot	NA	NA	NA	NA	NA	NA	Niinemets_Kull94_Estonia
Rudbeckia_hirta	0.0751371	C3	Angiosperms	Dicot	NA	NA	NA	NA	NA	NA	Shipley_Sherbrooke
Ruscus_aculeatus	0.0544363	C3	Angiosperms	Monocot	2.68992	1.48614	NA	NA	NA	NA	Garnier_etal_SM/C
Salix_acutifolia	0.0634794	C3	Angiosperms	Dicot	NA	NA	NA	NA	NA	NA	Niinemets_Kull94_Estonia
Salix_alba	0.059063	C3	Angiosperms	Dicot	NA	NA	NA	NA	NA	NA	Niinemets_Kull94_Estonia
Salix_aurita	0.0634794	C3	Angiosperms	Dicot	NA	NA	NA	NA	NA	NA	Niinemets_Kull94_Estonia
Salix_caprea	0.0634794	C3	Angiosperms	Dicot	2.70222	1.87764	NA	NA	NA	NA	Cornelissen_UK_Sheffield	Niinemets_Kull94_Estonia
Salix_daphnoides	0.0634794	C3	Angiosperms	Dicot	NA	NA	NA	NA	NA	NA	Niinemets_Kull94_Estonia
Salix_dasyclados	0.0634794	C3	Angiosperms	Dicot	NA	NA	NA	NA	NA	NA	Niinemets_Kull94_Estonia
Salix_fragilis	0.059063	C3	Angiosperms	Dicot	2.66	2.55313	98.9878	9.50107	37.2135	3.72135	Small1972_OTTAWA
Salix_herbacea	0.0634794	C3	Angiosperms	Dicot	2.67157	2.2154	NA	NA	NA	NA	Kudo_Cornelissen_Latnjajaure
Salix_lapponum	0.0634794	C3	Angiosperms	Dicot	2.45135	2.10202	NA	NA	NA	NA	Kudo_Cornelissen_Abisko	Niinemets_Kull94_Estonia
Salix_myrsinifolia	0.0634794	C3	Angiosperms	Dicot	NA	NA	NA	NA	NA	NA	Niinemets_Kull94_Estonia
Salix_myrtilloides	0.0634794	C3	Angiosperms	Dicot	NA	NA	NA	NA	NA	NA	Niinemets_Kull94_Estonia
Salix_pentandra	0.059063	C3	Angiosperms	Dicot	NA	NA	NA	NA	NA	NA	Niinemets_Kull94_Estonia
Salix_purpurea	0.0634794	C3	Angiosperms	Dicot	NA	NA	NA	NA	NA	NA	Niinemets_Kull94_Estonia
Salix_reticulata	0.0634794	C3	Angiosperms	Dicot	1.98014	2.29915	134.6	12.1	NA	NA	Kudo_Cornelissen_Abisko	Kudo_Cornelissen_Latnjajaure	Chapin_etc_Toolik_Lake
Salix_triandra	0.0495656	C3	Angiosperms	Dicot	NA	NA	NA	NA	NA	NA	Niinemets_Kull94_Estonia
Salix_viminalis	0.0634794	C3	Angiosperms	Dicot	NA	NA	NA	NA	NA	NA	Niinemets_Kull94_Estonia
Sambucus_nigra	0.0417	C3	Angiosperms	Dicot	3.325	1.72834	NA	NA	NA	NA	Cornelissen_UK_Sheffield	Niinemets_Kull94_Estonia
Sanguisorba_officinalis	0.0330619	C3	Angiosperms	Dicot	1.89	0.485736	NA	NA	NA	NA	Pyankov_Urals_Yekaterinburg
Sapindus_saponaria	0.0716998	C3	Angiosperms	Dicot	2.83142	1.31694	NA	NA	NA	NA	Olivares_Caracas_Venezuela
Saraca_indica	0.0439671	C3	Angiosperms	Dicot	2.04	1.80336	NA	NA	NA	NA	Lal_etal_Inceptisol
Schleichera_oleosa	0.0441278	C3	Angiosperms	Dicot	1.79	1.45527	NA	NA	NA	NA	Lal_etal_Inceptisol
Sibbaldia_procumbens	0.0481674	C3	Angiosperms	Dicot	2.38	1.47184	NA	NA	NA	NA	Diemer_Korner_Austria_high	Kudo_Cornelissen_Latnjajaure
Silphium_integrifolium	0.0579187	C3	Angiosperms	Dicot	1.66	1.4276	116	10	69.8795	7.00476	Reichetal_Wisconsin
Simarouba_amara	0.0529594	C3	Angiosperms	Dicot	2.36	NA	NA	NA	NA	NA	Coley_BCI
Simarouba_glauca	0.0485702	C3	Angiosperms	Dicot	NA	NA	NA	8.3	NA	NA	Martin_etal_Guanacaste
Simmondsia_chinensis	0.0377645	C3	Angiosperms	Dicot	1.71973	3.3838	NA	NA	NA	NA	Villar_Chihuahua
Solanum_dulcamara	0.100593	C3	Angiosperms	Dicot	3.83333	1.02399	NA	NA	NA	NA	Cornelissen_UK_Sheffield
Solidago_canadensis	0.0552348	C3	Angiosperms	Dicot	NA	NA	NA	NA	NA	NA	Shipley_Sherbrooke
Solidago_missouriensis	0.0596638	C3	Angiosperms	Dicot	NA	NA	NA	14.4328	NA	NA	McAllister_Konza
Solidago_nemoralis	0.0574131	C3	Angiosperms	Dicot	1.58	1.94	140.22	17.1	88.7468	8.81443	Tjoelker_Cedar_Creek
Sonchus_arvensis	0.0601915	C3	Angiosperms	Dicot	NA	NA	NA	NA	NA	NA	Shipley_Sherbrooke
Sonneratia_alba	0.0527435	C3	Angiosperms	Dicot	NA	NA	NA	NA	NA	NA	Turner_&_Tan_Mangroves
Sorbaria_sorbifolia	0.0237759	C3	Angiosperms	Dicot	NA	NA	NA	NA	NA	NA	Niinemets_Kull94_Estonia
Sorbus_alnifolia	0.0307321	C3	Angiosperms	Dicot	NA	NA	95.0683	8.08081	NA	NA	Koike_SAPPORO__JAPAN
Sorbus_aria	0.0328647	C3	Angiosperms	Dicot	NA	NA	NA	NA	NA	NA	Niinemets_Kull94_Estonia
Sorbus_aucuparia	0.0462588	C3	Angiosperms	Dicot	2.23156	1.51553	NA	NA	NA	NA	Cornelissen_UK_Sheffield	Kudo_Cornelissen_Abisko	Niinemets_Kull94_Estonia
Sorbus_commixta	0.044056	C3	Angiosperms	Dicot	NA	NA	100.495	7.38636	NA	NA	Koike_SAPPORO__JAPAN
Spergula_arvensis	0.0437771	C3	Angiosperms	Dicot	2.96	2.09864	NA	NA	NA	NA	Pyankov_Urals_Yekaterinburg
Spiraea_alba	0.0330136	C3	Angiosperms	Dicot	2.08	1.68854	146.588	11.9	70.4749	7.04749	Small1972_OTTAWA
Stellaria_media	0.046007	C3	Angiosperms	Dicot	3.95	0.40685	NA	NA	NA	NA	Pyankov_Urals_Yekaterinburg
Stipa_orientalis	0.122183	C3	Angiosperms	Monocot	NA	NA	NA	NA	NA	NA	Pyankov_Tadjikistan_Tadjikistan_high
Symphoricarpos_orbiculatus	0.0552542	C3	Angiosperms	Dicot	NA	NA	NA	7.86583	NA	NA	McAllister_Konza
Syringa_vulgaris	0.08476	C3	Angiosperms	Dicot	NA	NA	NA	NA	NA	NA	Niinemets_Kull94_Estonia
Syzygium_cumini	0.0698025	C3	Angiosperms	Dicot	2.01	2.74164	NA	NA	NA	NA	Lal_etal_Ultisol
Syzygium_jambos	0.0681385	C3	Angiosperms	Dicot	1.35	1.5579	NA	NA	NA	NA	Lal_etal_Inceptisol
Taraxacum_officinale	0.0711021	C3	Angiosperms	Dicot	3.8	1.2792	662.252	22.7	183.959	18.3302	Diemer_Korner_Austria_low	Diemer-Ecuador_lowest
Tectona_grandis	0.057131	C3	Angiosperms	Dicot	1.5	2.028	NA	NA	NA	NA	Lal_etal_Inceptisol
Terminalia_catappa	0.035228	C3	Angiosperms	Dicot	NA	NA	NA	NA	NA	NA	Turner_&_Tan_Beach_forest
Terminalia_chebula	0.0438363	C3	Angiosperms	Dicot	1.94	1.4453	NA	NA	NA	NA	Lal_etal_Inceptisol
Thespesia_populnea	0.0666926	C3	Angiosperms	Dicot	NA	NA	NA	NA	NA	NA	Turner_&_Tan_Beach_forest
Thlaspi_arvense	0.0567584	C3	Angiosperms	Dicot	4.04	1.63216	NA	NA	NA	NA	Pyankov_Urals_Yekaterinburg
Tilia_cordata	0.0465613	C3	Angiosperms	Dicot	2.125	1.29855	83.85	3.9	44.8396	4.93251	Niinemets_Kull94_Estonia	Niinemets_Kull98_Tartu	OleksynPol_Siemanice
Trientalis_europaea	0.0244282	C3	Angiosperms	Dicot	3.63	1.02729	NA	NA	NA	NA	Pyankov_Urals_Yekaterinburg
Trifolium_pratense	0.0605173	C3	Angiosperms	Dicot	4.20853	1.4083	NA	NA	NA	NA	Kudo_Cornelissen_Abisko	Poorter_de_Jong_Dry_open_grassland	Pyankov_Urals_Yekaterinburg	Shipley_Sherbrooke
Trifolium_repens	0.0648445	C3	Angiosperms	Dicot	3.85333	1.39794	480.769	16.3	106.838	10.6852	Diemer_Korner_Austria_low	Diemer-Ecuador_lowest	Pyankov_Urals_Yekaterinburg
Typha_latifolia	0.043628	C3	Angiosperms	Monocot	3.14489	3.92873	NA	NA	NA	NA	Pyankov_Urals_Yekaterinburg
Ulmus_americana	0.0265197	C3	Angiosperms	Dicot	2.06752	1.61986	130.403	10.7455	66.2989	6.63636	Bassow&Bazzaz_PETERSHAM__MA	Reichetal_Wisconsin	Ricklefs_SE_Ontario	Small1972_OTTAWA
Ulmus_davidiana	0.0415257	C3	Angiosperms	Dicot	3.2	2.656	88.2317	7.32323	27.5724	2.75724	Koike_SAPPORO__JAPAN
Ulmus_glabra	0.0415257	C3	Angiosperms	Dicot	2.18333	1.65386	NA	NA	NA	NA	Cornelissen_UK_Sheffield	Niinemets_Kull94_Estonia
Ulmus_laciniata	0.0415257	C3	Angiosperms	Dicot	NA	NA	83.5175	8.01768	NA	NA	Koike_SAPPORO__JAPAN
Ulmus_laevis	0.0262426	C3	Angiosperms	Dicot	NA	NA	NA	NA	NA	NA	Niinemets_Kull94_Estonia
Ulmus_rubra	0.024053	C3	Angiosperms	Dicot	2.5	1.49701	NA	NA	NA	NA	Ricklefs_SE_Ontario
Ulmus_thomasii	0.0262426	C3	Angiosperms	Dicot	2.3	1.47436	NA	NA	NA	NA	Ricklefs_SE_Ontario
Umtiza_listeriana	0.0354028	C3	Angiosperms	Dicot	2.988	2.62566	NA	NA	NA	NA	MidgelySA_Umtiza
Urtica_dioica	0.0417226	C3	Angiosperms	Dicot	NA	NA	NA	NA	NA	NA	Poorter_de_Jong_Along_ditch	Poorter_de_Jong_Reed_marsh
Vaccinium_corymbosum	0.0742108	C3	Angiosperms	Dicot	1.23	1.25638	60.6	6.18	49.2683	4.91888	Reichetal_S_Carolina
Vaccinium_uliginosum	0.0742108	C3	Angiosperms	Dicot	2.24266	1.81033	103	6.56774	51.881	4.11598	Kudo_Cornelissen_Abisko	Kudo_Cornelissen_Latnjajaure	Niinemets_Kull94_Estonia
Verbascum_thapsus	0.0714376	C3	Angiosperms	Dicot	2.77548	0.875251	NA	NA	NA	NA	Pyankov_Urals_Yekaterinburg
Vernonia_baldwinii	0.0630274	C3	Angiosperms	Dicot	NA	NA	NA	13.2707	NA	NA	McAllister_Konza
Viburnum_opulus	0.0523966	C3	Angiosperms	Dicot	2.395	1.5153	NA	NA	NA	NA	Cornelissen_UK_Sheffield	Niinemets_Kull94_Estonia
Viola_mirabilis	0.0706226	C3	Angiosperms	Dicot	1.87	0.31977	NA	NA	NA	NA	Pyankov_Urals_Yekaterinburg
Vitis_vinifera	0.03074	C3	Angiosperms	Dicot	2.43	1.53992	NA	NA	NA	NA	Villar_Andalucнa_mesic
Woodfordia_fruticosa	0.0200364	C3	Angiosperms	Dicot	1.33	1.47497	NA	NA	NA	NA	Lal_etal_Inceptisol
Wrightia_natalensis	0.0628518	C3	Angiosperms	Dicot	4.701	2.3169	NA	NA	NA	NA	MidgelySA_Sand_Forest
Xanthorrhoea_preissii	0.0323393	C3	Angiosperms	Monocot	0.798	5.93602	24.8303	18.2984	31.1157	3.08261	Veneklaas_W_Australia
Xeranthemum_inapertum	0.0639669	C3	Angiosperms	Dicot	3.15006	0.886093	369.123	10.3832	117.18	11.718	Garnier_etal_SM/C
Ziziphus_jujuba	0.0715728	C3	Angiosperms	Dicot	1.76	2.32496	NA	NA	NA	NA	Lal_etal_Inceptisol
